# Distinct transcriptional programs define cranial motor neuron subtypes during vertebrate development

**DOI:** 10.64898/2026.07.02.731459

**Authors:** Austin Q. Seroka, Riku Yasutomi, Italia DiChristina, Adam J. Isabella, Cole Trapnell, Cecilia B. Moens

**Author notes:** Equally contributing authors (Austin Q. Seroka, Riku Yasutomi, Italia DiChristina).

## Abstract

Cranial motor neurons (**cMNs)**, form discrete nuclei that control diverse behaviors such as eye movement, feeding, facial expression, and regulation of visceral organ function. However, the developmental programs that drive cMN target choices and functional specialization have not been comprehensively studied in any vertebrate. Here, we present an integrated single-cell RNA-sequencing atlas of zebrafish cMN development and perform extensive validation by HCR *in situ* hybridization. We find that each cranial motor nucleus expresses a distinct transcriptional signature, and in many cases, we identify transcriptional correlates to functional subtypes within individual nuclei. We find that identity often precedes axon targeting, indicating that cranial motor neuron fate is genetically specified early in development. These distinct identities are shaped by the intersection of shared function, rhombomere origin, and developmental time. A cross-species comparison between zebrafish and mouse reveals that these genetic programs are conserved.
