## Supplementary material for "Distinct transcriptional programs define cranial motor neuron subtypes during vertebrate development": Table 1

cluster	gene_short_name	id	n_tested	n_enriched	log2fc_median	log2fc_min	frac_in_mean	frac_out_mean	detection_ratio	marker_score
1	shox2	ENSDARG00000075713	2	2	1.75923784226205	1.74286357545929	0.252935606060606	0.0504268821332411	4.35130188383431	3.697392897698
1	sox12	ENSDARG00000025847	2	2	1.59274392575269	1.31729781115401	0.355823863636364	0.0786134339476809	4.1283115588586	2.69460097906214
1	epha4l	ENSDARG00000010767	3	3	1.27850059501752	1.25935320632713	0.256266650995142	0.0758841041510766	3.10030189669044	2.05577913919679
1	metrnla	ENSDARG00000101914	2	2	1.28518825136418	1.21457766776499	0.145643939393939	0.0424886287650928	2.96528873121276	1.90466740378113
2	erfl1	ENSDARG00000086892	3	3	2.38622154689109	2.37983013520103	0.494403698923312	0.0711356738767574	6.21679311728508	6.27363816307634
2	st6galnac5b	ENSDARG00000057433	2	2	1.52075692403806	1.49956163282059	0.173115362649914	0.0249103118388373	5.24530870693057	3.58549337725812
2	vip	ENSDARG00000078247	2	2	1.71979020577714	1.5419004653744	0.243551304016752	0.0416906660628489	4.90516612241885	3.53758531654007
2	gpc5a	ENSDARG00000103647	2	2	1.66094124595918	1.63146896998098	0.338533343479695	0.0889817263360029	3.52118877272927	2.96284973521813
2	cyp26c1	ENSDARG00000056029	3	3	2.12545561290975	1.46701072434918	0.273996513789077	0.0649066845109292	3.79133739055879	2.82063156497651
2	cdh7a	ENSDARG00000023542	3	3	1.78671186095382	1.19415177852484	0.183073911562641	0.0296631938536179	4.86783571376538	2.72658344471384
2	rdh10a	ENSDARG00000058730	2	2	1.39631502570403	1.28405269621017	0.224181420140872	0.0593077559915937	3.37886311265474	2.25548723163978
2	crabp1b	ENSDARG00000035904	2	2	1.50578532012072	1.24952079538164	0.338330477822197	0.0983031778266807	3.21625352840187	2.10591877591838
2	alk	ENSDARG00000095833	2	2	1.55048551268368	1.26049118672678	0.286790071785506	0.0866783357763846	3.06987154259643	2.03969947048696
2	megf11	ENSDARG00000062686	2	2	1.37425520502694	1.3218278835528	0.168680085229435	0.0521132505977272	2.87668224589702	2.01500218732758
2	si:dkey-196j8.2	ENSDARG00000093874	2	2	1.26297067222763	1.00694064369938	0.151389682086427	0.0333024348478309	3.72703481117324	1.91120183228109
2	cacna1ha	ENSDARG00000060496	2	2	1.38403425471183	1.21393184004595	0.204883570504528	0.0622935599190354	2.9723750047056	1.90783487578215
2	neflb	ENSDARG00000012426	2	2	1.24574394313967	1.19255499021224	0.37723681705692	0.140522066471841	2.57262490566034	1.62574000566026
2	il1rapl2	ENSDARG00000037553	2	2	1.47053567448302	1.21091070479809	0.180934987190219	0.0655150837627215	2.5284350844417	1.62049487996624
2	vwc2l	ENSDARG00000069134	2	2	1.3846134947821	1.1229771396121	0.350772391751008	0.136571668606274	2.46140604921492	1.45928933576273
2	meis3	ENSDARG00000002795	3	3	1.23099932462895	1.0779913267057	0.335689407075708	0.130812078839557	2.45496984296064	1.39675907803074
2	kirrel3a	ENSDARG00000075806	3	3	1.2236904331791	1.10007734513093	0.619068185599933	0.258629404580709	2.34176964573858	1.35045403402415
2	cbfb	ENSDARG00000040917	3	3	1.02802393895683	1.00539740947965	0.470200379142266	0.188948725372616	2.41368914650188	1.27810128888085
2	eya1	ENSDARG00000014259	3	3	1.10327783418131	1.05702884981666	0.242387540596732	0.1032763674767	2.22806880392458	1.2217073746973
2	si:dkeyp-14d3.1	ENSDARG00000075277	2	2	1.20978556294089	1.03105644387203	0.537310072800142	0.231710693282665	2.26431882415768	1.21569505113281
3	hoxc6b	ENSDARG00000101954	2	2	3.17517713679859	2.96419385995644	0.696188340807175	0.0660561099439776	9.28509677036268	9.52963707212249
3	SAMD5	ENSDARG00000110032	2	2	2.40392360188252	2.20328741491569	0.334756882551	0.0431603669642024	6.4852239034233	5.94261071829431
3	dgkaa	ENSDARG00000060626	2	2	1.9042079385969	1.83227301144351	0.139227239717436	0.0111948731193905	7.04072342763463	5.15917449192797
3	zeb2b	ENSDARG00000078416	3	3	2.48498070712359	2.26463419725288	0.797782232378792	0.1771249569051	4.31680651121516	4.7782976019789
3	gulp1a	ENSDARG00000001733	3	3	3.06839781549436	1.400619215485	0.327268639283206	0.0250582596550939	9.62023336586822	4.57452304976462
3	gcgra	ENSDARG00000104022	2	2	2.02416566007121	1.7272171609677	0.200134515085495	0.0264893187424988	5.7587952400096	4.36254815262902
3	plcb3	ENSDARG00000068246	3	3	2.113825417574	1.60035128944205	0.209840905908346	0.0273959144198599	5.87874128280696	4.08970938322314
3	zeb2a	ENSDARG00000062338	3	3	2.31420767324502	1.85090874346664	0.592958143230719	0.143020276110353	3.94038070350812	3.6617175929184
3	MGAT5B	ENSDARG00000115505	2	2	1.73895863125683	1.71882797938449	0.232607942166766	0.0534305654204602	3.82477975024498	3.32657957563974
3	calca	ENSDARG00000056590	2	2	1.87098096720807	1.57364252408141	0.378771521895588	0.084624474789916	4.10857257341436	3.20808626873662
3	ntng1a	ENSDARG00000014973	2	2	1.57630141937696	1.56964833734024	0.215603749917475	0.0540091997281898	3.52455195308619	2.85274147231367
3	mgat4c	ENSDARG00000041791	2	2	1.6855034952708	1.66915993553471	0.511829900310292	0.161712754988567	3.03896993758581	2.6766355010053
3	shox	ENSDARG00000025891	2	2	1.55957919148568	1.48300987722152	0.366744173171677	0.112107733718487	3.08534244063721	2.41052966756934
3	klhdc8b	ENSDARG00000090787	2	2	1.48519561638672	1.36350311544778	0.182791972007658	0.0485604413737687	3.29218782312691	2.34392545678006
3	msi2a	ENSDARG00000033901	3	3	2.07423489322889	1.32250577340587	0.403766247229567	0.111929665984579	3.39348298782265	2.33126924456103
3	tmeff2b	ENSDARG00000058699	3	3	1.62850097428609	1.54971978075938	0.669923735928015	0.232946525912628	2.79865593209816	2.30092185398747
3	sall3a	ENSDARG00000079613	2	2	1.4604192691189	1.26025836326331	0.287950506560372	0.0870207457983193	3.07099789955988	2.03998969677463
3	CACNA2D1	ENSDARG00000073752	2	2	1.41864569320587	1.26278152096274	0.502314814814815	0.187028278197485	2.60020957144696	1.74090584415633
3	kcng1	ENSDARG00000099038	2	2	1.25262563647537	1.16313604134121	0.224017132105367	0.0763379629202578	2.7104778036228	1.67322608687893
3	proca1	ENSDARG00000069823	2	2	1.27195931809385	1.2624005652078	0.254553507169352	0.0982389049369748	2.44416282041467	1.62766404335368
4	esrrga	ENSDARG00000004861	3	3	2.99777479254776	2.8866947772204	0.513154682519948	0.0450711726263897	9.49961036909639	9.37560457952972
4	cdh5	ENSDARG00000075549	3	3	2.31186324918255	2.03878269574433	0.203712033876595	0.00321330042579091	16.1740085360848	8.1869467471251
4	pou6f2	ENSDARG00000086362	3	3	2.26907865240107	2.25101543039733	0.45401267358364	0.0419575614548958	8.93060914697562	7.11041431199
4	irx5a	ENSDARG00000034043	2	2	2.60421806490196	1.81877430624308	0.449742026266416	0.0227213068797227	14.0502342390034	6.93411756025664
4	en2b	ENSDARG00000038868	2	2	2.31193744039117	1.82407094410335	0.279291744840525	0.014999299157715	11.5719941993353	6.443650269266
4	otx1	ENSDARG00000094992	2	2	2.0970891734314	1.4687966075599	0.260201688555347	0.00648470252430648	16.3910563843623	5.92635479825581
4	gabra3	ENSDARG00000090883	2	2	2.29665391495835	2.2592521397166	0.324791473586654	0.0458310387251743	5.9965116399616	5.83818650941179
4	pax5	ENSDARG00000037383	3	3	2.40633532673294	1.69197276595655	0.223049672109325	0.0128947636487621	10.1791691621995	5.66395989028076
4	irx3a	ENSDARG00000101076	2	2	2.23571834150716	1.40084181280759	0.320966228893058	0.0136874498260637	13.9722186779638	5.32948757911724
4	inpp4b	ENSDARG00000075201	3	3	2.49393395363915	1.50051785995157	0.225410522640908	0.0124203211941217	10.4998728877546	5.09020667255754
4	nsmfb	ENSDARG00000101234	3	3	2.04763327485161	1.82251087326507	0.200567372680214	0.0241538390662534	6.16526219122087	4.78256423326416
4	cxcl12a	ENSDARG00000037116	2	2	2.17935306374056	1.80952774376968	0.177063789868668	0.0263841635128764	5.14135194567455	4.2743719312018
4	nr2f2	ENSDARG00000040926	2	2	2.11564723464942	1.90800935519733	0.569652908067542	0.115687398855716	4.61186175658676	4.20782703474567
4	mtnr1aa	ENSDARG00000037545	3	3	1.62507747937747	1.57424354503705	0.192928876230375	0.0259448561657244	5.64556094743481	3.93107021683372
4	ntn1a	ENSDARG00000105112	3	3	2.24524650311333	1.48096574255113	0.299395706654008	0.0406239459247837	6.11164738350708	3.86763283217142
4	unc5db	ENSDARG00000061541	2	2	1.71798251514502	1.69617806815768	0.313913345690454	0.071668521881774	3.96619576584675	3.37158794330337
4	aopep	ENSDARG00000068461	2	2	1.66545219892318	1.45321699827279	0.152390330552981	0.0229480344484153	4.92868036808769	3.34414502467747
4	epha3	ENSDARG00000039373	2	2	1.90831397631509	1.54472234410397	0.214569817732468	0.0411348057882711	4.39172133873594	3.29765243130653
4	lmo1	ENSDARG00000034504	3	3	1.99085788208981	1.52542571884504	0.491841474716879	0.11371052094586	4.05657878473006	3.08176191384813
4	cntn4	ENSDARG00000098161	2	2	1.87520362186396	1.69905201499947	0.437055915971579	0.129741636885582	3.19916043589514	2.85048825756107
5	plpp4	ENSDARG00000098862	2	2	1.83384472422367	1.63726921760811	0.131678033532253	0.0118766855459819	6.47621108940224	4.41268614894701
5	foxo1a	ENSDARG00000099555	2	2	1.94630441774853	1.42673081613321	0.15800831202046	0.0157455649212002	6.52571860569717	3.86092873467935
5	rxraa	ENSDARG00000057737	2	2	2.0888180490504	1.66233713265215	0.4852585961921	0.101554032888175	4.43962968769189	3.57475517552731
5	tbx5b	ENSDARG00000092060	2	2	1.63922060366458	1.29262235329543	0.138153594771242	0.0141378671698753	6.13780802291187	3.38372793953443
5	alpl	ENSDARG00000015546	2	2	1.45828785898007	1.38933624431432	0.134803921568627	0.019408838928356	4.92382313771006	3.19516623743162
5	dpp6a	ENSDARG00000076826	2	2	1.84516163157239	1.5555571841105	0.433312908496732	0.113401913375989	3.59243140052471	2.86994172799105
5	KHDRBS3	ENSDARG00000101020	2	2	1.48933060808882	1.38404894626591	0.200980392156863	0.059981895794454	3.01478532071408	2.20348242324281
5	chrm2a	ENSDARG00000098612	2	2	1.54427346689998	1.26566071103187	0.211139528275078	0.056913393991985	3.30486192796567	2.18274580490214
5	vip	ENSDARG00000078247	2	2	1.3296500676221	1.21927832768648	0.167728758169935	0.0490144960091161	3.01161189519403	1.93930590674228
5	hoxb5a	ENSDARG00000013057	2	2	1.32631198716637	1.3181208572588	0.268218954248366	0.104211868295996	2.43598987039879	1.69313696285392
5	pcdh10a	ENSDARG00000099729	2	2	1.14667774246988	1.08596371267988	0.135294117647059	0.0402740473907704	2.89004218255427	1.66270877835094
5	ngfra	ENSDARG00000088708	3	3	1.07812070496125	1.03599114603923	0.248493298285498	0.0753875599997818	3.02729458818308	1.6555439693676
5	nectin1b	ENSDARG00000086034	3	3	1.06039888403283	1.00283673014086	0.283799256417543	0.103510274760216	2.58830539383484	1.37589986680765
5	gria1a	ENSDARG00000021352	3	3	1.06453840085918	1.00552599790205	0.209270507719996	0.083252635460142	2.35135990139085	1.24031166903305
5	atp1a1a.1	ENSDARG00000002791	3	3	1.08235048013909	1.02572301467588	0.299708132045089	0.139867280351327	2.06654935833261	1.07416157580183
6	sox1a	ENSDARG00000069866	2	2	2.10469869506993	1.42649824102332	0.286559815629583	0.0182032393379094	10.515097648055	4.84209185299691
6	cdh18a	ENSDARG00000061371	2	2	1.72365274624123	1.61871551724331	0.195762623088204	0.0267685981077237	5.59615089173012	4.02159326450141
6	sema3fa	ENSDARG00000011163	3	3	1.71707214569451	1.3541897788987	0.234561791920348	0.0352772531454829	5.40142731571045	3.29520508658699
6	shox2	ENSDARG00000075713	2	2	1.73907877417982	1.19298949423876	0.283809972763461	0.0508117669490652	4.83146580841091	2.71102204148477
6	LO017650.1	ENSDARG00000103903	2	2	1.34393352897376	1.32938003518656	0.171410389910911	0.05049692417796	2.99867129405236	2.10616787953746
6	sox5	ENSDARG00000011582	3	3	1.424928269026	1.12462869626763	0.197205362252221	0.0486558945411988	3.53255821725954	2.04762646607977
6	ldlrad4b	ENSDARG00000054941	2	2	1.39031709437951	1.26689656435542	0.260658914728682	0.0880732704963463	2.75976230178605	1.85542577853053
6	si:dkeyp-14d3.1	ENSDARG00000075277	3	3	1.3686598455265	1.21499341832151	0.470828343094917	0.164397586782171	2.75708140213826	1.77770773384273
6	pappab	ENSDARG00000059858	2	2	1.4988476254789	1.09390128305321	0.36386382043272	0.115105365501171	2.98839157645257	1.72767399480608
6	esrrb	ENSDARG00000100847	3	3	1.19938506336916	1.14493684736045	0.230971947303082	0.0754975433107997	2.81846633215067	1.71157792482808
6	pcdh15b	ENSDARG00000008127	2	2	1.34304434736967	1.01697533102122	0.288427050792549	0.0983629047336926	2.75395949864899	1.48631691343457
6	FQ976914.1	ENSDARG00000098654	2	2	1.20929775993099	1.16671590629738	0.342025338424158	0.137832193198065	2.3812495154727	1.46040023306551
6	pou3f1	ENSDARG00000009823	2	2	1.20824731549546	1.09276356906843	0.376807039597737	0.150778528435677	2.40583766601949	1.38402800572393
6	CR847968.1	ENSDARG00000096991	2	2	1.1194427806348	1.00410776385964	0.315550625252118	0.117116530242757	2.56104083890905	1.36230338616854
6	pou2f2a	ENSDARG00000036816	2	2	1.31730146354268	1.15726464623091	0.513985306028	0.221731474921203	2.2611745176445	1.36218420943681
6	klhl29	ENSDARG00000087688	2	2	1.2409605048156	1.15377174212728	0.431071387249798	0.185082078038313	2.26095288549865	1.35790964835642
6	CU468723.4	ENSDARG00000113074	2	2	1.18783517657169	1.01482916415813	0.374334721740137	0.161659635295216	2.23893474478824	1.1800560176751
6	galnt18b	ENSDARG00000059438	2	2	1.24512755138383	1.02341333063188	0.188432835820896	0.0795776568351641	2.21520458149559	1.17430533336515
6	fgfr1a	ENSDARG00000011027	2	2	1.02054889118993	1.00428476498662	0.215853870183964	0.0909521448846982	2.23723696452335	1.16669576133819
6	pou2f2a	ENSDARG00000019658	3	3	1.08651822904866	1.00792119196601	0.384581648639268	0.171816009428853	2.17022499767091	1.12669928339789
7	nxph1	ENSDARG00000033447	3	3	3.71294967712768	3.58297456162229	0.6288139236227	0.0237566818611792	18.9240733508629	15.1995182339726
7	gata3	ENSDARG00000016526	3	3	2.73318656411512	2.59450158760831	0.462647877466245	0.0133620988441055	20.2313961866272	11.2563073536904
7	gata2a	ENSDARG00000059327	2	2	3.02072500550105	2.60808980529963	0.531294452347084	0.0187548562548563	18.8244534262162	11.0440503577293
7	chrna3	ENSDARG00000100991	2	2	2.87794845070251	2.33429465423279	0.397403982930299	0.00667649344119932	24.4298349870007	10.7624340714937
7	kcnip3a	ENSDARG00000034229	2	2	2.93207772763041	2.82216316078953	0.590336890061144	0.0388633042997273	12.2860477543369	10.2132645228623
7	znf385d	ENSDARG00000086162	3	3	3.05009151567297	2.96150872766897	0.613692429991435	0.0486058048664377	10.642161325364	10.1038364051664
7	drd2a	ENSDARG00000056926	2	2	2.28385564108782	2.17106742055448	0.285739687055477	0.00377588098176333	21.4679327911572	9.60504406362776
7	si:dkey-85n7.6	ENSDARG00000077377	3	3	2.69742405381366	2.49375399029194	0.492141824116408	0.0353344893377017	11.0763754362798	8.65186489428601
7	shisal1a	ENSDARG00000045594	2	2	2.63184231455418	2.23505990755735	0.426209103840683	0.0223359157182687	13.4899258039023	8.38999136747124
7	gfra3	ENSDARG00000087704	3	3	2.91346392013009	2.78234502865391	0.80504287406937	0.0956779247541912	7.71251778425035	8.20013258542133
7	gabrz	ENSDARG00000094512	3	3	2.32900149629788	2.19329729381804	0.300926120941707	0.0136407859065125	13.1521059482229	8.15297277952916
7	fgf11b	ENSDARG00000043907	3	3	2.0069418821606	2.00433670506671	0.224910109726079	0.00909276134217591	12.3036215409639	7.25772551075049
7	gata2b	ENSDARG00000009094	2	2	2.34506763888157	1.75347126574852	0.291429587482219	0.00715726267196855	17.5686292880911	7.25048046910197
7	kcnh1a	ENSDARG00000024167	2	2	2.46855978986895	2.16281318253648	0.286000123129964	0.0201852736409558	9.80611031229302	7.12361666658943
7	gal3st3	ENSDARG00000073728	3	3	2.489178786191	2.4518278250084	0.418951861584639	0.0478225801752712	7.41841440289252	7.0885060542648
7	cabp2b	ENSDARG00000052277	3	3	2.26640571596685	1.82928999887563	0.228386101003293	0.00717705506374121	13.8781706246316	6.94168999867713
7	nrn1la	ENSDARG00000069368	2	2	2.34219515606541	1.86764770204372	0.29178520625889	0.0154437474290415	11.8608788701633	6.6640266223843
7	chrnb4	ENSDARG00000101677	2	2	2.24836761157118	1.54727789826081	0.383534850640114	0.0123051784816491	17.6432056333413	6.4073409150363
7	col19a1	ENSDARG00000096073	2	2	2.45299276473915	1.77146941058739	0.318456614509246	0.0176367749897162	11.8847663894021	6.32599102988836
7	abcg4b	ENSDARG00000078068	2	2	1.52071855946261	1.51827363864172	0.185988620199147	0.00155571552630376	16.960318878829	6.20076829497143
8	ebf2	ENSDARG00000042525	3	3	2.11936913518625	2.03719262138765	0.495507203063319	0.0870548624619737	5.20846859436206	4.85026889750629
8	si:ch211-57n23.4	ENSDARG00000078557	2	2	2.22932935511092	1.95503339773772	0.447421031587365	0.0831997751771037	4.90796282199337	4.48704469867822
8	cyb561	ENSDARG00000038176	2	2	1.80277218278094	1.60046338811962	0.199877858551373	0.020085222724321	6.97611117838615	4.48517546161957
8	cxcr4b	ENSDARG00000041959	2	2	2.26674764228008	1.80231551029654	0.462348393975743	0.0748909970672855	5.5641753577397	4.46283579036078
8	tfdp2	ENSDARG00000042835	2	2	1.82574681178978	1.73946137407062	0.349160335865654	0.055022482289632	5.52363310686653	4.28884639659928
8	her4.2	ENSDARG00000094426	2	2	2.16087038096745	1.64757886763574	0.375849660135946	0.065393412243944	5.11781664540511	3.88091891490113
8	sox3	ENSDARG00000053569	2	2	1.61114907288872	1.52523125353515	0.226609356257497	0.0306870732399539	5.81534471310045	3.87388103864754
8	her15.1	ENSDARG00000054562	2	2	2.05254865984745	1.6832750961321	0.425429828068772	0.0862869163091204	4.52221178909567	3.66453795780914
8	msi1	ENSDARG00000010710	2	2	1.63358965489446	1.34548076402679	0.261595361855258	0.0342764486886259	6.13408188550198	3.52091787361314
8	abhd6a	ENSDARG00000060756	2	2	2.09397399973789	1.46943631806454	0.324037051845928	0.0537995904216542	5.23572407970432	3.50958564099266
8	prtgb	ENSDARG00000040442	2	2	1.57567530273726	1.50164943958054	0.214314274290284	0.0349219797770692	4.99341915479841	3.48386876651078
8	rgs12a	ENSDARG00000009610	3	3	1.5868699882033	1.4818911050584	0.230405144943818	0.0402198265294937	4.78705645872014	3.34779772446024
8	LIN28A	ENSDARG00000004328	3	3	1.59636345148005	1.28514284712385	0.154955651890451	0.0173728164121138	6.02625792709623	3.33014236714416
8	lin28a	ENSDARG00000016999	3	3	1.63715250518413	1.58621595538312	0.395759589641103	0.0958841264571096	3.83210971481607	3.07430679394076
8	dla	ENSDARG00000010791	2	2	1.74648905075893	1.20630793620634	0.25276556044249	0.0365733707296171	5.64196999972327	3.01118465758793
8	draxin	ENSDARG00000058256	3	3	2.25856495082317	1.14039148008083	0.303794899355239	0.0460150860962735	5.60197120496998	2.83493860109789
8	dut	ENSDARG00000106529	2	2	1.35531472011933	1.27772677902264	0.17562974810076	0.0313339955591913	4.49097034025983	2.76886867683593
8	si:ch73-21g5.7	ENSDARG00000093156	2	2	1.48880836279613	1.37398345506271	0.205484472877516	0.0448998870320595	3.92504401241628	2.71046929595084
8	dlb	ENSDARG00000004232	3	3	2.20461378248935	1.40180884644289	0.43806562752916	0.107322503891741	3.81909363222092	2.71001932379921
8	greb1l	ENSDARG00000039196	3	3	1.60725840790531	1.35820119183626	0.447452377516976	0.112535179397515	3.73323301737667	2.58116026087875
9	ptgir	ENSDARG00000038278	3	3	4.17630760905058	2.98874549467056	0.614451021498746	0.0211187586789711	20.066707285491	12.9315007759589
9	npffr1l2	ENSDARG00000062631	3	3	3.51348509655278	3.2902490356555	0.726322604513504	0.0401252385352074	14.6896578655944	12.7554034905039
9	qrfpr4	ENSDARG00000092652	3	3	3.3368164572228	2.51881136435639	0.454858798865458	0.00645191418325877	28.2556056205601	12.1418425439133
9	tecrl2b	ENSDARG00000039979	2	2	2.53982996580783	2.15832012884805	0.257075471698113	0.000942507068803016	24.4071555100515	9.94819877261426
9	adra1ba	ENSDARG00000011317	3	3	2.47335514027418	2.14670260241369	0.393112590948329	0.00677489773383135	24.0307033368876	9.84651045743817
9	cart4	ENSDARG00000070142	2	2	3.38365493571699	2.26261139157881	0.300471698113208	0.00615014316460162	19.2240833377693	9.6496821348684
9	UNC13B	ENSDARG00000099113	3	3	2.7103249707419	2.42746143103676	0.336874666008961	0.012618159368684	15.3361137993053	9.56143326250674
9	hcrtr2	ENSDARG00000023722	2	2	2.38575095528831	2.37175951928434	0.196170921198668	0.00535158103578204	13.429947099137	8.88788825934478
9	cpne4a	ENSDARG00000101095	3	3	2.53879949550456	2.28437648239021	0.264876474698894	0.0135908962569219	11.6518029542113	8.09236098017066
9	si:dkey-15b23.3	ENSDARG00000090696	2	2	2.1431869889464	2.04400218954583	0.164971019854483	0.00276919799765683	13.7025849146195	7.71892115992913
9	ubtd1b	ENSDARG00000079623	3	3	2.20699082878437	2.05891054086172	0.215203272084515	0.00862984425990748	12.0883067481764	7.40289576248208
9	hdac9b	ENSDARG00000056642	2	2	2.14133013520179	2.05702670871726	0.350943396226415	0.0274673875752746	9.63353517779309	6.72249763868321
9	grin2ab	ENSDARG00000070543	2	2	2.2271183885242	2.10533699321754	0.194536934270564	0.0127348374965832	8.99663058076855	6.67262303205717
9	thbs1b	ENSDARG00000010785	2	2	2.14242335366642	1.83917953898107	0.259905660377358	0.0118767272295658	12.3375703113667	6.66700081864853
9	sik1	ENSDARG00000058606	2	2	2.14507230725792	2.03379597857685	0.366509433962264	0.0302865080573786	9.3457947118677	6.55760365511824
9	tmem237a	ENSDARG00000041735	2	2	1.7116774936996	1.57910719370722	0.156603773584906	0.00151755019703763	14.4652092445629	6.08669281861827
9	igf2a	ENSDARG00000018643	2	2	2.17654730635339	1.68038196595692	0.231603773584906	0.0101193499031749	12.008527847452	6.02582854623318
9	si:dkey-56f14.4	ENSDARG00000097110	2	2	2.45639007032294	1.93284461166145	0.432075471698113	0.0414844025648766	8.5865903006458	5.99584896693847
9	calb2b	ENSDARG00000036344	2	2	2.27587989316719	1.65669097970631	0.309905660377359	0.017707100888363	11.5459809983844	5.84699070505043
9	gfra1a	ENSDARG00000099732	3	3	2.33947770741245	2.13911880063367	0.328595798906565	0.0410146951142549	6.63722086642349	5.84103348197885
