## Supplementary material for "Distinct transcriptional programs define cranial motor neuron subtypes during vertebrate development": Table 2

cluster	gene_short_name	id	n_tested	n_enriched	log2fc_median	log2fc_min	frac_in_mean	frac_out_mean	detection_ratio	marker_score
young cMN 1	si:ch211-57n23.4	ENSDARG00000078557	2	2	2.27016257909138	2.00408986101919	0.460299295774648	0.0826279709258433	5.07729243201455	4.69770558899396
young cMN 1	ebf2	ENSDARG00000042525	3	3	2.07804044883539	2.00916456840756	0.491987681072188	0.0901780332161952	5.01095564522457	4.67147994301581
young cMN 1	cxcr4b	ENSDARG00000041959	2	2	2.30291240601384	1.84185951730708	0.472799295774648	0.0750708117729394	5.67526376806273	4.61328240992889
young cMN 1	sox3	ENSDARG00000053569	2	2	1.64500483755866	1.55457012058843	0.233010563380282	0.0305324108515598	5.99546284750368	4.01680885952756
young cMN 1	her4.2	ENSDARG00000094426	2	2	2.18878426337046	1.68009327416354	0.383802816901408	0.065799153565111	5.19534583672012	3.99395097650405
young cMN 1	cyb561	ENSDARG00000038176	2	2	1.68341658084968	1.49967055234629	0.187657999277718	0.0239373978942636	5.82419429720413	3.81225025253918
young cMN 1	rgs12a	ENSDARG00000009610	3	3	1.62664908493292	1.60982002843275	0.240902752698527	0.0401473461506959	5.00331068257429	3.73942364123579
young cMN 1	prtgb	ENSDARG00000040442	2	2	1.60894367071389	1.53806927645215	0.220334507042254	0.0347570081612635	5.14633387049326	3.63529603342523
young cMN 1	msi1	ENSDARG00000010710	2	2	1.65559602899155	1.37360387264267	0.26637323943662	0.0348059151250641	6.16823110665625	3.60551349319608
young cMN 1	tfdp2	ENSDARG00000042835	3	3	1.76177002945386	1.46782435842398	0.270975783475783	0.0426132796243026	5.34039667327634	3.54765354194355
young cMN 1	her15.1	ENSDARG00000054562	2	2	2.02072620684084	1.65315956618556	0.420510563380282	0.0890120517780092	4.34806223736795	3.50531423266629
young cMN 1	abhd6a	ENSDARG00000060756	2	2	2.05894405085892	1.46198052737703	0.318573943661972	0.0562099445078168	4.96260714465906	3.37878063974507
young cMN 1	dla	ENSDARG00000010791	2	2	1.77745542529421	1.23404133270709	0.258714788732394	0.0367401511018532	5.74912109605354	3.11390760774837
young cMN 1	LIN28A	ENSDARG00000004328	3	3	1.64413209439224	1.19338322754662	0.155787287829541	0.0187290974863601	5.77070991903777	3.01776641857136
young cMN 1	vav2	ENSDARG00000044718	2	2	1.82769129937772	1.65588350467039	0.593002136752137	0.162400303624947	3.49768604853477	2.99118928606687
young cMN 1	lin28a	ENSDARG00000016999	3	3	1.7993115395936	1.50120521054205	0.399215521046507	0.0983838904384297	3.7756120341424	2.87737583038405
young cMN 1	dut	ENSDARG00000106529	2	2	1.3813047031874	1.3031685533612	0.179225352112676	0.031496084687574	4.5600772587911	2.85271189549532
young cMN 1	si:ch73-21g5.7	ENSDARG00000093156	2	2	1.51765006363521	1.40394290086489	0.209859154929577	0.0450357365250982	3.99484351098516	2.8052730498463
young cMN 1	dlb	ENSDARG00000004232	3	3	2.1804765502369	1.39372312492851	0.44506741302516	0.109628522472189	3.80400429279692	2.68642762880966
young cMN 1	notch3	ENSDARG00000052139	2	2	1.28162750804986	1.12999964566386	0.162588028169014	0.0239196382813404	5.08814471243807	2.6522670327602
young cMN 2	shox2	ENSDARG00000075713	2	2	1.75923784226205	1.74286357545929	0.252935606060606	0.0504268821332411	4.35130188383431	3.697392897698
young cMN 2	sox12	ENSDARG00000025847	2	2	1.59274392575269	1.31729781115401	0.355823863636364	0.0786134339476809	4.1283115588586	2.69460097906214
young cMN 2	epha4l	ENSDARG00000010767	3	3	1.27850059501752	1.25935320632713	0.256266650995142	0.0758841041510766	3.10030189669044	2.05577913919679
young cMN 2	metrnla	ENSDARG00000101914	2	2	1.28518825136418	1.21457766776499	0.145643939393939	0.0424886287650928	2.96528873121276	1.90466740378113
mIII/mIV	esrrga	ENSDARG00000004861	3	3	3.12939174619612	2.90093491429978	0.542950985176087	0.0461064205017703	9.8553958750343	9.57573615857888
mIII/mIV	cdh5	ENSDARG00000075549	3	3	2.38818933139331	2.0497112130607	0.225317346807142	0.00343381626916849	17.5167906194467	8.46667358025979
mIII/mIV	pou6f2	ENSDARG00000086362	3	3	2.40973363150658	2.28314473602314	0.481859571443795	0.0426913290059097	9.33473458960638	7.35768278265315
mIII/mIV	irx5a	ENSDARG00000034043	2	2	2.66607367980601	1.83001413179477	0.493370319001387	0.024327098881995	14.6639341918117	7.08984131931341
mIII/mIV	en2b	ENSDARG00000038868	2	2	2.38979658324867	1.83534664800741	0.308238557558946	0.0154887150436112	12.4854688443274	6.68465935278087
mIII/mIV	otx1	ENSDARG00000094992	2	2	2.15973513680285	1.47816832351156	0.284826629680999	0.00766005754878158	16.6945452395391	6.00329224010686
mIII/mIV	pax5	ENSDARG00000037383	3	3	2.54997536320674	1.70343783310899	0.240300788990194	0.0134811123210985	10.6596649071556	5.8156903812031
mIII/mIV	gabra3	ENSDARG00000090883	2	2	2.24630149735619	2.24297593671509	0.320522959398294	0.0475628639930904	5.74194778491161	5.65575401737169
mIII/mIV	irx3a	ENSDARG00000101076	2	2	2.2700838432302	1.41082358484377	0.347961165048544	0.0154465650570992	14.0671703330221	5.38124831778048
mIII/mIV	igsf9a	ENSDARG00000075864	2	2	1.77912791081303	1.66967649490769	0.133550383758356	0.00687792040531767	8.50521748598412	5.15654227634032
mIII/mIV	cxcl12a	ENSDARG00000037116	2	2	2.28870697383418	2.01597219239109	0.196532593619972	0.0259999850133381	5.73701887774262	5.08085726710407
mIII/mIV	inpp4b	ENSDARG00000075201	3	3	2.56278604506709	1.49289632561421	0.232179822779678	0.0131395294752475	10.4660651392561	5.05740611424131
mIII/mIV	ntn1a	ENSDARG00000105112	3	3	2.23884011669454	1.63869195908374	0.314470947100719	0.0409419527316158	6.36942499652836	4.37721355603958
mIII/mIV	nr2f2	ENSDARG00000040926	2	2	2.10369784599596	1.92182577763666	0.582718446601942	0.119595435062794	4.57360590143276	4.21520208592361
mIII/mIV	nsmfb	ENSDARG00000101234	3	3	2.00164354855359	1.60997135537936	0.194145463606856	0.0265494610744804	5.58545755820719	3.99542642083312
mIII/mIV	itga9	ENSDARG00000032435	2	2	1.73757448923631	1.59432592072735	0.153501539600545	0.0251480292129046	4.65179821634254	3.53587772026499
mIII/mIV	unc5db	ENSDARG00000061541	2	2	1.73927862380071	1.72504166491756	0.319143208090054	0.0719437782565298	4.01669553312092	3.46044929280836
mIII/mIV	aopep	ENSDARG00000068461	2	2	1.65353066686781	1.40068835370161	0.150636873012401	0.0237168109002587	4.76429616927882	3.15471869386627
mIII/mIV	epha3	ENSDARG00000039373	2	2	1.76478434056997	1.55748062000849	0.205414682573068	0.0434125219703042	4.03303709742132	3.13344335832657
mIII/mIV	bcl11aa	ENSDARG00000061352	3	3	1.50224433482295	1.45996799499448	0.242165328179698	0.0562633009256114	3.80550507833565	2.8149466917585
mIIId	mtnr1aa	ENSDARG00000037545	2	2	3.21509357135863	2.6987862612404	0.579120879120879	0.0295750168199148	14.8861813957442	10.514206296261
mIIId	sim1a	ENSDARG00000023316	2	2	2.39808131697519	2.23145840060983	0.243589743589744	0.00219797081850174	20.7895023986368	9.76884137052959
mIIId	foxp4	ENSDARG00000076120	2	2	3.28037714070848	3.14816943452321	0.685714285714286	0.0833344574713303	7.453991854273	9.12343671084917
mIIId	ntm	ENSDARG00000018065	2	2	2.93417602265872	2.53742616131031	0.468864468864469	0.0330237316772532	11.1302402231568	8.82114085089857
mIIId	pdzrn3b	ENSDARG00000073869	2	2	2.72208990858874	2.64511775080706	0.354212454212454	0.0303831315224594	9.0189254889729	8.39284107859589
mIIId	gpc6a	ENSDARG00000103156	2	2	2.4719815942125	2.43038805380222	0.359340659340659	0.0255089394263861	10.4013430225463	8.21154705299291
mIIId	slc18a2	ENSDARG00000015110	2	2	2.11810021415822	2.00173154009209	0.232600732600733	0.0127131576418058	10.6810658573602	6.83988407388999
mIIId	CABZ01073166.1	ENSDARG00000117434	2	2	2.43390499460677	1.83190698984852	0.275824175824176	0.0137149753729468	12.0524761813682	6.57885003444491
mIIId	znf536	ENSDARG00000103648	2	2	2.50293141713523	2.46425393805765	0.78992673992674	0.117587434048229	6.26963576698597	6.5262848672025
mIIId	pcdh1a	ENSDARG00000062720	2	2	2.18163229526621	2.17678518792358	0.37014652014652	0.0411383920667333	7.43368152151608	6.29978368655568
mIIId	ccdc85a	ENSDARG00000039497	2	2	2.3257807746241	1.97288747023411	0.299084249084249	0.0241426902083646	9.05272101284294	6.27052983859585
mIIId	ncs1a	ENSDARG00000055229	2	2	2.41762375055072	1.92634176066207	0.382417582417582	0.0342466533006659	8.8688647195759	6.06556754145501
mIIId	erbb4a	ENSDARG00000063207	2	2	1.92918009064359	1.90005067834134	0.204761904761905	0.0169935940996245	7.95603223376958	5.6850449624526
mIIId	lmo1	ENSDARG00000034504	2	2	2.58662387127303	2.46390536740042	0.757875457875458	0.150938289882589	4.77124156368042	5.55454135962389
mIIId	efna5a	ENSDARG00000089790	2	2	2.18769886223684	1.60920151994847	0.220879120879121	0.0116723463738962	10.6531668004905	5.49254344413346
mIIId	tnr	ENSDARG00000020771	2	2	2.27895038271192	2.06994210088485	0.584615384615385	0.087124207693488	6.12221606473143	5.41094034834455
mIIId	samd11	ENSDARG00000077852	2	2	2.08671077648625	2.01203969214406	0.414835164835165	0.0589803590609176	6.15878448037631	5.27686713332568
mIIId	eya1	ENSDARG00000014259	2	2	2.37789107476391	2.19407728077845	0.602747252747253	0.106983089030043	5.23791308494076	5.24163333575895
mIIId	nsmfb	ENSDARG00000101234	2	2	1.96665410312581	1.90837105942316	0.243406593406593	0.0294236797420778	6.42777627721359	5.12267806021665
mIIId	ptprk	ENSDARG00000063416	2	2	2.13202969305134	1.82675709105234	0.359157509157509	0.0441733538825759	6.814374276285	5.05752531907471
mVay	trh	ENSDARG00000006868	2	2	3.98788758268324	2.83544119359224	0.589887640449438	0.00525331945947208	39.3283338779689	15.0207416803968
mVay	opn8b	ENSDARG00000079045	2	2	3.19420403891459	2.91431365752233	0.395812053115424	0.00405758033570742	28.867845206947	14.1384765614317
mVay	cpne4a	ENSDARG00000101095	2	2	3.08532524835334	3.01667590843997	0.390194075587334	0.0125910531699534	17.7147153156897	12.5097820578562
mVay	CABZ01080074.1	ENSDARG00000076371	2	2	3.0338000105519	2.67931365839435	0.413687436159346	0.00712667187889339	24.7384570192818	12.4016952289876
mVay	mink1	ENSDARG00000035360	2	2	2.77684566183282	2.73521509706374	0.441777323799796	0.0138904174593396	18.9103988897933	11.6003423296474
mVay	tinagl1	ENSDARG00000061231	2	2	3.33352806188179	3.22041845424032	0.735955056179775	0.0545927745387965	11.5485835916791	11.3669307196233
mVay	mpped2	ENSDARG00000034443	2	2	3.20236917380335	2.9934253195788	0.679775280898876	0.0562025378875045	10.419166740571	10.1212738992762
mVay	tafa5b	ENSDARG00000045608	2	2	2.54433096548341	2.21580657599946	0.334014300306435	0.00574851673081898	21.8442349959992	9.85852380218593
mVay	nxph2a	ENSDARG00000063224	2	2	2.17529949481646	1.88100579232679	0.277834525025536	0.00171672357713119	24.5661274784475	8.68761062296172
mVay	unc13ba	ENSDARG00000017391	2	2	2.41955265599267	2.28512965772465	0.311031664964249	0.0154543236945254	12.6120681428002	8.35610894847305
mVay	prkcbb	ENSDARG00000022254	2	2	2.68459375306787	2.57334552301752	0.734422880490296	0.0724896148526545	9.02444364445157	8.16738178959656
mVay	wdr17	ENSDARG00000075098	2	2	2.27290351682172	2.0626746621481	0.351378958120531	0.0150092714745885	14.4497994868712	7.94743920363961
mVay	draxin	ENSDARG00000058256	2	2	2.6893920903583	2.64577634483468	0.662921348314607	0.0931319265085561	6.52485967338911	7.15933023161402
mVay	UNC13B	ENSDARG00000099113	2	2	2.20182726933167	2.11758062308001	0.243105209397344	0.0144906692089374	10.334760852716	7.13504624320923
mVay	npffr1l2	ENSDARG00000062631	2	2	2.36927165995275	2.14202768979584	0.423901940755873	0.0357999934251619	9.4738428612414	6.9486301732228
mVay	kcnh3	ENSDARG00000069560	2	2	2.8057395361906	2.43736866528232	0.87538304392237	0.117487771039363	6.94484684063541	6.81474356035747
mVay	rdh10a	ENSDARG00000058730	2	2	2.41215713996057	2.07423853217479	0.589887640449438	0.0526922056247263	9.56877548766345	6.75856258775407
mVay	cyb561	ENSDARG00000038176	2	2	2.14985440688386	2.11443503334006	0.493360572012257	0.0454346920855625	9.08024475422952	6.72967831987365
mVay	qrfpr4	ENSDARG00000092652	2	2	2.05440576344107	1.89486171463432	0.209397344228805	0.00959837029774011	11.1946728679835	6.6031012927429
mVay	inavaa	ENSDARG00000078155	2	2	2.63344014981157	2.2255442872939	0.584269662921348	0.0669651428764726	7.72128317717981	6.56277540629267
mVa	ptgir	ENSDARG00000038278	3	3	4.17630760905058	2.98874549467056	0.614451021498746	0.0211187586789711	20.066707285491	12.9315007759589
mVa	npffr1l2	ENSDARG00000062631	3	3	3.51348509655278	3.2902490356555	0.726322604513504	0.0401252385352074	14.6896578655944	12.7554034905039
mVa	qrfpr4	ENSDARG00000092652	3	3	3.3368164572228	2.51881136435639	0.454858798865458	0.00645191418325877	28.2556056205601	12.1418425439133
mVa	tecrl2b	ENSDARG00000039979	2	2	2.53982996580783	2.15832012884805	0.257075471698113	0.000942507068803016	24.4071555100515	9.94819877261426
mVa	adra1ba	ENSDARG00000011317	3	3	2.47335514027418	2.14670260241369	0.393112590948329	0.00677489773383135	24.0307033368876	9.84651045743817
mVa	cart4	ENSDARG00000070142	2	2	3.38365493571699	2.26261139157881	0.300471698113208	0.00615014316460162	19.2240833377693	9.6496821348684
mVa	UNC13B	ENSDARG00000099113	3	3	2.7103249707419	2.42746143103676	0.336874666008961	0.012618159368684	15.3361137993053	9.56143326250674
mVa	hcrtr2	ENSDARG00000023722	2	2	2.38575095528831	2.37175951928434	0.196170921198668	0.00535158103578204	13.429947099137	8.88788825934478
mVa	cpne4a	ENSDARG00000101095	3	3	2.53879949550456	2.28437648239021	0.264876474698894	0.0135908962569219	11.6518029542113	8.09236098017066
mVa	si:dkey-15b23.3	ENSDARG00000090696	2	2	2.1431869889464	2.04400218954583	0.164971019854483	0.00276919799765683	13.7025849146195	7.71892115992913
mVa	ubtd1b	ENSDARG00000079623	3	3	2.20699082878437	2.05891054086172	0.215203272084515	0.00862984425990748	12.0883067481764	7.40289576248208
mVa	hdac9b	ENSDARG00000056642	2	2	2.14133013520179	2.05702670871726	0.350943396226415	0.0274673875752746	9.63353517779309	6.72249763868321
mVa	grin2ab	ENSDARG00000070543	2	2	2.2271183885242	2.10533699321754	0.194536934270564	0.0127348374965832	8.99663058076855	6.67262303205717
mVa	thbs1b	ENSDARG00000010785	2	2	2.14242335366642	1.83917953898107	0.259905660377358	0.0118767272295658	12.3375703113667	6.66700081864853
mVa	sik1	ENSDARG00000058606	2	2	2.14507230725792	2.03379597857685	0.366509433962264	0.0302865080573786	9.3457947118677	6.55760365511824
mVa	tmem237a	ENSDARG00000041735	2	2	1.7116774936996	1.57910719370722	0.156603773584906	0.00151755019703763	14.4652092445629	6.08669281861827
mVa	igf2a	ENSDARG00000018643	2	2	2.17654730635339	1.68038196595692	0.231603773584906	0.0101193499031749	12.008527847452	6.02582854623318
mVa	si:dkey-56f14.4	ENSDARG00000097110	2	2	2.45639007032294	1.93284461166145	0.432075471698113	0.0414844025648766	8.5865903006458	5.99584896693847
mVa	calb2b	ENSDARG00000036344	2	2	2.27587989316719	1.65669097970631	0.309905660377359	0.017707100888363	11.5459809983844	5.84699070505043
mVa	gfra1a	ENSDARG00000099732	3	3	2.33947770741245	2.13911880063367	0.328595798906565	0.0410146951142549	6.63722086642349	5.84103348197885
mVp	sox1a	ENSDARG00000069866	2	2	2.10469869506993	1.42649824102332	0.286559815629583	0.0182032393379094	10.515097648055	4.84209185299691
mVp	cdh18a	ENSDARG00000061371	2	2	1.72365274624123	1.61871551724331	0.195762623088204	0.0267685981077237	5.59615089173012	4.02159326450141
mVp	sema3fa	ENSDARG00000011163	3	3	1.71707214569451	1.3541897788987	0.234561791920348	0.0352772531454829	5.40142731571045	3.29520508658699
mVp	shox2	ENSDARG00000075713	2	2	1.73907877417982	1.19298949423876	0.283809972763461	0.0508117669490652	4.83146580841091	2.71102204148477
mVp	LO017650.1	ENSDARG00000103903	2	2	1.34393352897376	1.32938003518656	0.171410389910911	0.05049692417796	2.99867129405236	2.10616787953746
mVp	sox5	ENSDARG00000011582	3	3	1.424928269026	1.12462869626763	0.197205362252221	0.0486558945411988	3.53255821725954	2.04762646607977
mVp	ldlrad4b	ENSDARG00000054941	2	2	1.39031709437951	1.26689656435542	0.260658914728682	0.0880732704963463	2.75976230178605	1.85542577853053
mVp	si:dkeyp-14d3.1	ENSDARG00000075277	3	3	1.3686598455265	1.21499341832151	0.470828343094917	0.164397586782171	2.75708140213826	1.77770773384273
mVp	pappab	ENSDARG00000059858	2	2	1.4988476254789	1.09390128305321	0.36386382043272	0.115105365501171	2.98839157645257	1.72767399480608
mVp	esrrb	ENSDARG00000100847	3	3	1.19938506336916	1.14493684736045	0.230971947303082	0.0754975433107997	2.81846633215067	1.71157792482808
mVp	pcdh15b	ENSDARG00000008127	2	2	1.34304434736967	1.01697533102122	0.288427050792549	0.0983629047336926	2.75395949864899	1.48631691343457
mVp	FQ976914.1	ENSDARG00000098654	2	2	1.20929775993099	1.16671590629738	0.342025338424158	0.137832193198065	2.3812495154727	1.46040023306551
mVp	pou3f1	ENSDARG00000009823	2	2	1.20824731549546	1.09276356906843	0.376807039597737	0.150778528435677	2.40583766601949	1.38402800572393
mVp	CR847968.1	ENSDARG00000096991	2	2	1.1194427806348	1.00410776385964	0.315550625252118	0.117116530242757	2.56104083890905	1.36230338616854
mVp	pou2f2a	ENSDARG00000036816	2	2	1.31730146354268	1.15726464623091	0.513985306028	0.221731474921203	2.2611745176445	1.36218420943681
mVp	klhl29	ENSDARG00000087688	2	2	1.2409605048156	1.15377174212728	0.431071387249798	0.185082078038313	2.26095288549865	1.35790964835642
mVp	CU468723.4	ENSDARG00000113074	2	2	1.18783517657169	1.01482916415813	0.374334721740137	0.161659635295216	2.23893474478824	1.1800560176751
mVp	galnt18b	ENSDARG00000059438	2	2	1.24512755138383	1.02341333063188	0.188432835820896	0.0795776568351641	2.21520458149559	1.17430533336515
mVp	fgfr1a	ENSDARG00000011027	2	2	1.02054889118993	1.00428476498662	0.215853870183964	0.0909521448846982	2.23723696452335	1.16669576133819
mVp	pou2f2a	ENSDARG00000019658	3	3	1.08651822904866	1.00792119196601	0.384581648639268	0.171816009428853	2.17022499767091	1.12669928339789
mVII	nxph1	ENSDARG00000033447	3	3	3.71294967712768	3.58297456162229	0.6288139236227	0.0237566818611792	18.9240733508629	15.1995182339726
mVII	gata3	ENSDARG00000016526	3	3	2.73318656411512	2.59450158760831	0.462647877466245	0.0133620988441055	20.2313961866272	11.2563073536904
mVII	gata2a	ENSDARG00000059327	2	2	3.02072500550105	2.60808980529963	0.531294452347084	0.0187548562548563	18.8244534262162	11.0440503577293
mVII	chrna3	ENSDARG00000100991	2	2	2.87794845070251	2.33429465423279	0.397403982930299	0.00667649344119932	24.4298349870007	10.7624340714937
mVII	kcnip3a	ENSDARG00000034229	2	2	2.93207772763041	2.82216316078953	0.590336890061144	0.0388633042997273	12.2860477543369	10.2132645228623
mVII	znf385d	ENSDARG00000086162	3	3	3.05009151567297	2.96150872766897	0.613692429991435	0.0486058048664377	10.642161325364	10.1038364051664
mVII	drd2a	ENSDARG00000056926	2	2	2.28385564108782	2.17106742055448	0.285739687055477	0.00377588098176333	21.4679327911572	9.60504406362776
mVII	si:dkey-85n7.6	ENSDARG00000077377	3	3	2.69742405381366	2.49375399029194	0.492141824116408	0.0353344893377017	11.0763754362798	8.65186489428601
mVII	shisal1a	ENSDARG00000045594	2	2	2.63184231455418	2.23505990755735	0.426209103840683	0.0223359157182687	13.4899258039023	8.38999136747124
mVII	gfra3	ENSDARG00000087704	3	3	2.91346392013009	2.78234502865391	0.80504287406937	0.0956779247541912	7.71251778425035	8.20013258542133
mVII	gabrz	ENSDARG00000094512	3	3	2.32900149629788	2.19329729381804	0.300926120941707	0.0136407859065125	13.1521059482229	8.15297277952916
mVII	fgf11b	ENSDARG00000043907	3	3	2.0069418821606	2.00433670506671	0.224910109726079	0.00909276134217591	12.3036215409639	7.25772551075049
mVII	gata2b	ENSDARG00000009094	2	2	2.34506763888157	1.75347126574852	0.291429587482219	0.00715726267196855	17.5686292880911	7.25048046910197
mVII	kcnh1a	ENSDARG00000024167	2	2	2.46855978986895	2.16281318253648	0.286000123129964	0.0201852736409558	9.80611031229302	7.12361666658943
mVII	gal3st3	ENSDARG00000073728	3	3	2.489178786191	2.4518278250084	0.418951861584639	0.0478225801752712	7.41841440289252	7.0885060542648
mVII	cabp2b	ENSDARG00000052277	3	3	2.26640571596685	1.82928999887563	0.228386101003293	0.00717705506374121	13.8781706246316	6.94168999867713
mVII	nrn1la	ENSDARG00000069368	2	2	2.34219515606541	1.86764770204372	0.29178520625889	0.0154437474290415	11.8608788701633	6.6640266223843
mVII	chrnb4	ENSDARG00000101677	2	2	2.24836761157118	1.54727789826081	0.383534850640114	0.0123051784816491	17.6432056333413	6.4073409150363
mVII	col19a1	ENSDARG00000096073	2	2	2.45299276473915	1.77146941058739	0.318456614509246	0.0176367749897162	11.8847663894021	6.32599102988836
mVII	abcg4b	ENSDARG00000078068	2	2	1.52071855946261	1.51827363864172	0.185988620199147	0.00155571552630376	16.960318878829	6.20076829497143
mIX	itga5	ENSDARG00000006353	3	3	3.09596553187681	2.59184271020132	0.598804526698265	0.0421455653542903	11.6750968670469	9.18902224808728
mIX	il1rapl2	ENSDARG00000037553	2	2	2.91156804362724	2.83648257266335	0.588046362239911	0.0728313948404536	7.22004456633675	8.0896702581272
mIX	fn1a	ENSDARG00000019815	3	3	2.30057233664956	2.2335781274499	0.277809266424067	0.0178603155816544	10.3304381309157	7.5245439699857
mIX	kctd8	ENSDARG00000067507	3	3	2.19443104439682	2.15710269547994	0.262519475043194	0.0153198127497937	10.7630920392733	7.39459267529813
mIX	cyp26c1	ENSDARG00000056029	3	3	2.69369090985819	2.3961777268124	0.586956581263982	0.0867202742309718	6.17199016452772	6.29172955151033
mIX	si:dkey-196j8.2	ENSDARG00000093874	2	2	2.21441869825106	2.13133204492544	0.420168067226891	0.0466692331851895	7.59085738501425	6.23257511318391
mIX	rdh10a	ENSDARG00000058730	2	2	2.36499184604165	2.34775448793596	0.532212885154062	0.0766187186384917	6.25976571434887	6.21241348700782
mIX	btbd11b	ENSDARG00000063040	2	2	2.51561817116326	1.85210174169301	0.271470465018852	0.0188551907966434	9.75458686107854	6.08615591974943
mIX	grm8a	ENSDARG00000077654	2	2	2.25885713884317	2.21344332553739	0.321672950705209	0.0432545357838215	6.22806951226809	5.84080114894197
mIX	ca10a	ENSDARG00000052644	3	3	2.69039481421756	2.1965383565196	0.688048826568751	0.113651969696725	5.64527057903583	5.48485013725635
mIX	lrrtm4l2	ENSDARG00000099386	2	2	1.70753520671793	1.63451728114335	0.159663865546218	0.00835974256383646	9.24108085700552	5.24363212788929
mIX	ncs1a	ENSDARG00000055229	2	2	1.80277491090799	1.58814550541243	0.330532212885154	0.0418522840789367	6.56735221859752	4.31231028111036
mIX	fgd5a	ENSDARG00000088801	2	2	1.58374086026572	1.52523082475827	0.183473389355742	0.0196795598333199	6.51874186956569	4.12512944822844
mIX	st6galnac5b	ENSDARG00000057433	2	2	1.84794715762102	1.62206312774682	0.295518207282913	0.0433593696658519	5.72567122130819	4.08345443566309
mIX	erfl1	ENSDARG00000086892	3	3	2.40200186655956	1.75818791999496	0.629458039325212	0.12561538409785	4.71523229889485	3.93364455349176
mIX	crabp1b	ENSDARG00000035904	3	3	2.32574226253599	1.62652667441779	0.518398952934057	0.090181164277019	5.27443413886605	3.90206404395345
mIX	CNNM1	ENSDARG00000078087	2	2	1.63353077838726	1.42759097612052	0.254901960784314	0.0319321472726452	6.31739555482114	3.7964353782797
mIX	cadm1b	ENSDARG00000042677	3	3	1.71436003534648	1.66112343177889	0.284827127331871	0.0548564664158085	4.54584012396963	3.62880211954537
mIX	rem1	ENSDARG00000020544	2	2	1.76046236314845	1.6086505581167	0.38375350140056	0.0788968101991275	4.42933217197061	3.45391623074863
mIX	ttyh2l	ENSDARG00000010727	3	3	1.88124599495823	1.56053779566971	0.33794710455052	0.068042240680597	4.45844585593795	3.36536357765966
mXa	erfl1	ENSDARG00000086892	3	3	2.23495781944889	1.83655681956373	0.469269496238183	0.0854206321687283	5.02270300819964	4.27635638533222
mXa	vip	ENSDARG00000078247	2	2	1.77398220521296	1.6108950045112	0.251539595801891	0.0434003571257534	4.89771248506797	3.69234546316978
mXa	gpc5a	ENSDARG00000103647	2	2	1.89575831401971	1.79990628376397	0.393063963902682	0.0872578341360721	4.14428274578643	3.69182815949182
mXa	st6galnac5b	ENSDARG00000057433	2	2	1.36189011758555	1.33904293415093	0.161158816896522	0.0290691469346706	4.38092024846933	2.85381376399952
mXa	cdh7a	ENSDARG00000023542	3	3	1.64718348203673	1.14610301097985	0.184959690920737	0.032950918512141	4.53912739644036	2.50127237970911
mXa	cacna1ha	ENSDARG00000060496	2	2	1.42127523274771	1.27448320717474	0.217039657166179	0.0645614541148429	3.04500039412432	2.04738388103784
mXa	neflb	ENSDARG00000012426	2	2	1.29655084957657	1.27187332264807	0.38450863041027	0.14248975486943	2.58711564424816	1.7441765417134
mXa	kirrel3a	ENSDARG00000075806	3	3	1.3045216925334	1.18276667018059	0.67077196754543	0.261186217477403	2.51034869647147	1.57058140039012
mXa	meis3	ENSDARG00000002795	3	3	1.26287781045262	1.16792906253393	0.345010471518872	0.133389623723153	2.47584492030123	1.52755889037558
mXa	alk	ENSDARG00000095833	2	2	1.3150739771586	1.0645113040046	0.268773099335646	0.0961354673913456	2.62657814760212	1.48306065850087
mXa	megf11	ENSDARG00000062686	2	2	1.14684770887353	1.09408736099086	0.152819536085981	0.0582302550925522	2.38632459845154	1.37285020590727
mXa	cbfb	ENSDARG00000040917	3	3	1.12530805771009	1.05540987150949	0.478920785122177	0.193257846642541	2.40542145456268	1.336454640222
mXd	hoxc6b	ENSDARG00000101954	2	2	3.17517713679859	2.96419385995644	0.696188340807175	0.0660561099439776	9.28509677036268	9.52963707212249
mXd	SAMD5	ENSDARG00000110032	2	2	2.40392360188252	2.20328741491569	0.334756882551	0.0431603669642024	6.4852239034233	5.94261071829431
mXd	dgkaa	ENSDARG00000060626	2	2	1.9042079385969	1.83227301144351	0.139227239717436	0.0111948731193905	7.04072342763463	5.15917449192797
mXd	zeb2b	ENSDARG00000078416	3	3	2.48498070712359	2.26463419725288	0.797782232378792	0.1771249569051	4.31680651121516	4.7782976019789
mXd	gulp1a	ENSDARG00000001733	3	3	3.06839781549436	1.400619215485	0.327268639283206	0.0250582596550939	9.62023336586822	4.57452304976462
mXd	gcgra	ENSDARG00000104022	2	2	2.02416566007121	1.7272171609677	0.200134515085495	0.0264893187424988	5.7587952400096	4.36254815262902
mXd	plcb3	ENSDARG00000068246	3	3	2.113825417574	1.60035128944205	0.209840905908346	0.0273959144198599	5.87874128280696	4.08970938322314
mXd	zeb2a	ENSDARG00000062338	3	3	2.31420767324502	1.85090874346664	0.592958143230719	0.143020276110353	3.94038070350812	3.6617175929184
mXd	MGAT5B	ENSDARG00000115505	2	2	1.73895863125683	1.71882797938449	0.232607942166766	0.0534305654204602	3.82477975024498	3.32657957563974
mXd	calca	ENSDARG00000056590	2	2	1.87098096720807	1.57364252408141	0.378771521895588	0.084624474789916	4.10857257341436	3.20808626873662
mXd	ntng1a	ENSDARG00000014973	2	2	1.57630141937696	1.56964833734024	0.215603749917475	0.0540091997281898	3.52455195308619	2.85274147231367
mXd	mgat4c	ENSDARG00000041791	2	2	1.6855034952708	1.66915993553471	0.511829900310292	0.161712754988567	3.03896993758581	2.6766355010053
mXd	shox	ENSDARG00000025891	2	2	1.55957919148568	1.48300987722152	0.366744173171677	0.112107733718487	3.08534244063721	2.41052966756934
mXd	klhdc8b	ENSDARG00000090787	2	2	1.48519561638672	1.36350311544778	0.182791972007658	0.0485604413737687	3.29218782312691	2.34392545678006
mXd	msi2a	ENSDARG00000033901	3	3	2.07423489322889	1.32250577340587	0.403766247229567	0.111929665984579	3.39348298782265	2.33126924456103
mXd	tmeff2b	ENSDARG00000058699	3	3	1.62850097428609	1.54971978075938	0.669923735928015	0.232946525912628	2.79865593209816	2.30092185398747
mXd	sall3a	ENSDARG00000079613	2	2	1.4604192691189	1.26025836326331	0.287950506560372	0.0870207457983193	3.07099789955988	2.03998969677463
mXd	CACNA2D1	ENSDARG00000073752	2	2	1.41864569320587	1.26278152096274	0.502314814814815	0.187028278197485	2.60020957144696	1.74090584415633
mXd	kcng1	ENSDARG00000099038	2	2	1.25262563647537	1.16313604134121	0.224017132105367	0.0763379629202578	2.7104778036228	1.67322608687893
mXd	proca1	ENSDARG00000069823	2	2	1.27195931809385	1.2624005652078	0.254553507169352	0.0982389049369748	2.44416282041467	1.62766404335368
mXp	tbx5b	ENSDARG00000092060	2	2	2.63703930105093	2.53115847645197	0.313869651835689	0.0125089742492535	14.3884678284009	9.73696437733475
mXp	plpp4	ENSDARG00000098862	3	3	2.05883689847052	1.65401395509729	0.180309684332047	0.00985632382881845	9.58433625341268	5.39320778179781
mXp	foxo1a	ENSDARG00000099555	3	3	1.97362815440166	1.54874091662154	0.180051022417043	0.0147252905762054	7.68650309007653	4.55690284294408
mXp	alpl	ENSDARG00000015546	2	2	1.71914818548209	1.71598679921879	0.200597666255573	0.0268546979897682	5.71426921783597	4.31496722334657
mXp	efna2b	ENSDARG00000079740	2	2	1.99218770190835	1.99109436336304	0.513518641495114	0.108931933588178	4.40183410544627	4.25716836487305
mXp	chrm2a	ENSDARG00000098612	2	2	1.79048006131201	1.78395973533757	0.272401584052086	0.0576271162633855	4.17586316932729	3.67865777193821
mXp	drp2	ENSDARG00000101419	2	2	1.93039129651968	1.77103287329795	0.463528207537672	0.103381559102381	4.17641291305657	3.6523379663972
mXp	hoxb5a	ENSDARG00000013057	2	2	1.85441721838079	1.58420171939249	0.468551370837681	0.107583121755007	4.06989849984405	3.20799709964356
mXp	si:ch211-247j9.1	ENSDARG00000079283	3	3	1.77749861672505	1.38983885916238	0.264927012240394	0.0457755096267319	4.92917077908022	3.19849866260448
mXp	gria3a	ENSDARG00000032737	3	3	1.66044844994812	1.62615514620843	0.335159954185174	0.0785395288455623	3.89837125502701	3.19193357456072
mXp	spon1a	ENSDARG00000010029	3	3	1.56588100501284	1.29361872202645	0.24978535861693	0.0407850899299556	5.11538640524678	3.046269279618
mXp	ngfra	ENSDARG00000088708	3	3	1.73386659451612	1.50571132504114	0.334727632482863	0.0767879251652829	3.97206906175424	2.99620097312594
mXp	hoxc3a	ENSDARG00000070339	3	3	1.62610834040579	1.57291072579979	0.33821232333541	0.0841624764728803	3.69799453432704	2.96767844690547
mXp	pcdh10a	ENSDARG00000099729	2	2	1.5624872677814	1.42392438622902	0.214495778389147	0.0440608893897035	4.15264678260926	2.92478506404447
mXp	mfge8b	ENSDARG00000045803	3	3	1.63802786088903	1.60843045804687	0.377714882075623	0.102072251926424	3.45950826731098	2.88000248150674
mXp	sall3a	ENSDARG00000079613	2	2	1.58009906097088	1.56509358049687	0.361350915472915	0.094149086647268	3.56557054341346	2.87058970181442
mXp	nectin1b	ENSDARG00000086034	3	3	1.60685547684318	1.59903169967842	0.387235781015845	0.104933879605557	3.45621136586639	2.86097384332981
mXp	chrm4a	ENSDARG00000069254	2	2	1.28626140850766	1.18728077459168	0.113271985580116	0.0137852789030258	5.18270086647729	2.81825327467502
mXp	rxraa	ENSDARG00000057737	3	3	2.05688392434704	1.16319614603476	0.427090680181741	0.0826950948573565	4.71535932785177	2.6024975019512
mXp	slc10a4	ENSDARG00000009131	3	3	1.4815469786457	1.3099015558541	0.249343083297593	0.0686634888304799	3.2968672907005	2.254466086045
mXm	vipb	ENSDARG00000079443	2	2	2.51368063662763	2.39002620830895	0.132219497240956	0.00322632480177561	10.752760072992	8.18974774435006
mXm	nr4a2b	ENSDARG00000044532	2	2	2.08829501924154	2.08065997847824	0.165113427345187	0.00912409675459343	9.15669009586695	6.64734700422132
mXm	KHDRBS3	ENSDARG00000101020	3	3	2.04239637662505	1.78437177014219	0.258578013942821	0.0445630045481342	4.92234649039328	4.10288847503912
mXm	glula	ENSDARG00000099776	2	2	1.61942792037319	1.54164710076238	0.144389944819129	0.0215755763446368	4.88953687286703	3.52990600962642
mXm	ccdc85a	ENSDARG00000039497	2	2	1.66380988551671	1.60167731701055	0.205555555555556	0.0423702348302271	4.11599367950783	3.26940903480612
mXm	ptprub	ENSDARG00000101081	2	2	1.85642903720063	1.82144863791623	0.45952380952381	0.126393328257507	3.44242504763402	3.24841747917122
mXm	si:ch211-254n4.3	ENSDARG00000020292	2	2	1.72655223060976	1.63534702440588	0.276190476190476	0.0675109682594547	3.69225778773015	3.08181683672532
mXm	fxyd6	ENSDARG00000100971	2	2	1.49943692898116	1.32070032255804	0.125812385039853	0.0172407516206947	4.98563280965701	3.06108834641143
mXm	dpp6a	ENSDARG00000076826	2	2	1.59669183414227	1.49292642034265	0.466666666666667	0.135504922007668	3.27594874516718	2.55575982610873
mXm	kcnd3	ENSDARG00000056101	3	3	1.4170578136587	1.30152870158427	0.184658355473806	0.042350096113415	3.71839537891362	2.4659806357998
mXm	ptchd1	ENSDARG00000018066	2	2	1.26016870745684	1.16488011232009	0.117933782955242	0.0207187799721808	4.1646765617352	2.39756143900064
mXm	kcnd2	ENSDARG00000032799	2	2	1.69368112899914	1.29516318135786	0.323809523809524	0.0926796147756441	3.25098145857774	2.20291110075645
mXm	akap7	ENSDARG00000043843	2	2	1.38577855735422	1.00177114720279	0.14047619047619	0.0269173717195689	4.0760266364365	2.03075388433206
mXm	slc12a5a	ENSDARG00000075815	2	2	1.48071141773863	1.29404430194298	0.297619047619048	0.111047663278691	2.54130512962327	1.74122668333969
mXm	tanc1a	ENSDARG00000077073	2	2	1.10248177672502	1.09046191195821	0.155555555555556	0.0632066118778302	2.2614836462018	1.28376761881535
mXm	ctnnd2a	ENSDARG00000062415	2	2	1.10235447330858	1.08732275420301	0.467460317460317	0.217119373384852	2.1022439008374	1.16553394456482
