## Supplementary material for "Distinct transcriptional programs define cranial motor neuron subtypes during vertebrate development": Table 3

cluster	gene_short_name	id	n_tested	n_enriched	log2fc_median	log2fc_min	frac_in_mean	frac_out_mean	detection_ratio	marker_score
1	jag1b	ENSDARG00000013168	2	2	1.87118037649514	1.38095522602869	0.333693045563549	0.037606736593293	7.21942040471579	3.93832275795626
1	greb1l	ENSDARG00000039196	2	2	1.96953573634287	1.71672876206056	0.421702637889688	0.082836460333875	4.6501410796698	3.80645888437739
1	si:ch211-57n23.4	ENSDARG00000078557	2	2	1.8445510675603	1.67616611051396	0.471942446043165	0.11213768651204	3.94589466860138	3.31939965583403
1	gfra3	ENSDARG00000087704	2	2	1.4986177223431	1.44588859297923	0.176019184652278	0.0321376865120402	4.41455618592459	3.09748144975423
1	LIN28A	ENSDARG00000004328	2	2	1.41711037882342	1.14914750091118	0.135491606714628	0.0152932486334761	5.75219137813982	2.90057662418022
1	lin28a	ENSDARG00000016999	2	2	1.62947503073656	1.36077275938354	0.43273381294964	0.134152755207564	3.07128235122633	2.20287493764997
2	si:ch73-380n15.2	ENSDARG00000087224	2	2	2.87761468700679	2.77469341017988	0.468190661478599	0.0310537257905679	11.6479235993841	9.82796653581872
2	gabrz	ENSDARG00000094512	2	2	2.86814018964195	2.51371884904238	0.395330739299611	0.0175620965094649	14.7060924469377	9.74906152460357
2	arhgef10la	ENSDARG00000088630	2	2	1.85236162917649	1.79579583535081	0.226459143968872	0.0349299704562862	5.26283773542495	4.30244113576495
2	grin2bb	ENSDARG00000030376	2	2	1.66464336338108	1.65968519909907	0.264785992217899	0.0447286355181092	5.02088147487205	3.86364867191766
2	nrn1la	ENSDARG00000069368	2	2	1.82658222680253	1.46037556444182	0.259241245136187	0.0393341722289091	5.45750000399146	3.57535020233
2	coro2ba	ENSDARG00000079440	2	2	1.72871226903594	1.53479160195554	0.241439688715953	0.0437164897691213	4.68086596493303	3.41763626706928
2	raly	ENSDARG00000059972	2	2	1.61801563430168	1.43732117241632	0.318677042801556	0.064832038516249	4.3921968359874	3.06859835907528
2	met	ENSDARG00000070903	2	2	1.69237273059187	1.53392292831932	0.17227626459144	0.0393341722289091	3.69472631963263	2.89216183379955
2	sulf2b	ENSDARG00000013838	2	2	1.69759196702393	1.50320668045219	0.592607003891051	0.153126709705657	3.69410383485564	2.83388194011173
2	znf385a	ENSDARG00000009899	2	2	1.47859175212975	1.44505334839931	0.392023346303502	0.094701280227596	3.83971757966662	2.80484883999831
3	im:7142702	ENSDARG00000116556	2	2	2.65167645585697	2.53631860643559	0.386363636363636	0.0210180111957474	12.7784993648457	9.32261065712773
3	rbfox3b	ENSDARG00000074310	2	2	2.15529962523585	1.97327928435835	0.724431818181818	0.170747521542657	4.06330228992097	3.99125866852032
3	calcrla	ENSDARG00000011473	2	2	1.58760860201211	1.56983062771605	0.150568181818182	0.018226498581971	5.68856180839734	3.93723561139477
3	pcdh7b	ENSDARG00000060610	2	2	2.06823180152286	2.04390553907258	0.678977272727273	0.174650194762449	3.73125668030643	3.88272888567017
3	nav2a	ENSDARG00000073688	2	2	1.93591013404317	1.83876449774531	0.684659090909091	0.169374037942794	3.87268469214387	3.59172129271541
3	gfra4a	ENSDARG00000056651	2	2	1.80130220746041	1.21233351644579	0.196022727272727	0.0213545765463446	6.57073862784303	3.29276518240477
3	kaznb	ENSDARG00000006601	2	2	1.67609706724311	1.55052106388789	0.369318181818182	0.0834013888270203	4.06116211527305	3.13498709398606
3	nyap2a	ENSDARG00000079581	2	2	1.65509388258296	1.33713911534067	0.247159090909091	0.0455155141778154	4.63220227206064	2.95734824427458
3	BX247868.1	ENSDARG00000095301	2	2	1.33922510340387	1.28599230442925	0.153409090909091	0.0255492697026841	4.59669332944842	2.82995006036008
3	si:ch211-39a7.1	ENSDARG00000037427	2	2	1.36536049340742	1.26013860214456	0.215909090909091	0.038937641369821	4.61626438433964	2.78078043158254
5	kif26bb	ENSDARG00000024575	2	2	2.34393625520526	1.82600739495155	0.227470243718118	0.00257289879931389	18.88746958904	7.7410981948345
5	sez6b	ENSDARG00000079414	2	2	2.48031934633935	2.43051013492366	0.454468165501606	0.062838996801261	6.37664144069548	6.49625961514434
5	lrrc4ca	ENSDARG00000113411	2	2	2.32935323668496	1.99575880199377	0.449933874929152	0.0604747114181076	6.52622572940366	5.40102003920451
5	nsmfa	ENSDARG00000060025	2	2	1.61223401828003	1.38698899108106	0.130182421227197	0	14.0182421227197	5.28336498815132
5	nlgn4xa	ENSDARG00000079455	2	2	2.33632581954387	1.75395485781252	0.36359342527867	0.0407491539567011	7.3615695268027	5.05141347513811
5	grin2ca	ENSDARG00000078149	2	2	1.95491026542589	1.87899249197322	0.18496126960136	0.0287422928932363	5.03225945192823	4.38031914664991
5	il16	ENSDARG00000102908	2	2	1.70420194751543	1.51503022070252	0.172964292461742	0.018230494645589	6.48108702163071	4.0848787271235
5	BX005003.1	ENSDARG00000098435	2	2	1.89143897627563	1.75727279425222	0.275199249882794	0.0648621041879469	3.80966114934173	3.39094373453842
5	calca	ENSDARG00000056590	2	2	1.67191070320713	1.41989652093604	0.130182421227197	0.0219404798056483	4.38886397700286	3.02984272351789
5	atxn1a	ENSDARG00000061687	2	2	1.46555450800527	1.29316238182638	0.161439637256754	0.0242339251773214	5.00788724543705	3.00557069734252
6	neurod4	ENSDARG00000003469	2	2	2.61117249708757	2.19329835036715	0.466145833333333	0.0442409552024419	8.77834528459591	6.87368521090622
6	dla	ENSDARG00000010791	2	2	1.84510159837582	1.70488574703194	0.168229166666667	0.00818744950175061	9.79956901870773	5.61370850112936
6	en1b	ENSDARG00000098730	2	2	1.97405597525091	1.7889334746204	0.191666666666667	0.0175599245892809	7.31738818854034	5.13661619993757
6	CU467822.2	ENSDARG00000101584	2	2	1.81564493719339	1.70485348114344	0.2484375	0.034527336385672	5.80401885622694	4.32530228604703
6	dlb	ENSDARG00000004232	2	2	2.04611981902917	1.96849446923295	0.458854166666667	0.0970913008349044	4.37807891968245	4.19347975388211
6	plch1	ENSDARG00000079253	2	2	2.00440477828473	1.63181909436052	0.507291666666667	0.0784091929257563	5.85110721575158	4.15903307996377
6	pdlim5a	ENSDARG00000101777	2	2	1.97989486036053	1.68766505241431	0.501041666666667	0.0838944249932669	5.44272641004312	4.12520950381029
6	ypel2a	ENSDARG00000077224	2	2	1.61435205390453	1.54976491044844	0.1609375	0.0194990573660113	5.79467668675249	3.928232773053
6	ccdc88c	ENSDARG00000053713	2	2	1.55978308542466	1.52733261447135	0.257291666666667	0.0449052877278032	4.86823178109518	3.48750801996328
6	BX664610.1	ENSDARG00000095557	2	2	1.50618518031026	1.48015734676199	0.271354166666667	0.0531825118951432	4.45303863723554	3.18942844094381
7	pdzrn3b	ENSDARG00000073869	2	2	2.85076525050023	2.57126098393452	0.354212454212454	0.0205273582569943	11.9306902073325	9.19638644008217
7	sim1a	ENSDARG00000023316	2	2	2.30509498584461	2.15488984917885	0.243589743589744	0.00459024511017579	17.3807733643132	8.87689714358107
7	slc18a2	ENSDARG00000015110	2	2	2.28465804560325	2.0828877898326	0.232600732600733	0.00589007179995048	15.2674409313549	8.19071953080446
7	gpc6a	ENSDARG00000103156	2	2	2.49623604388661	2.36800699347647	0.359340659340659	0.0261599405793513	10.2140836910436	7.93871474561207
7	foxp4	ENSDARG00000076120	2	2	3.01493777315035	2.97621434322755	0.685714285714286	0.0997672691260213	6.3380850343972	7.92877493900857
7	ncs1a	ENSDARG00000055229	2	2	2.53544152449893	2.03443626790601	0.382417582417582	0.0236419905917306	11.6645173342995	7.21015342975917
7	eya1	ENSDARG00000014259	2	2	2.80494356961152	2.53015109622041	0.602747252747253	0.0781282495667244	6.95290392989508	7.07839031774469
7	ccdc85a	ENSDARG00000039497	2	2	2.36874090150359	2.08085689758395	0.299084249084249	0.0253750928447636	8.73734099979901	6.50724382275077
7	kirrel3a	ENSDARG00000075806	2	2	2.57184347716499	2.1478038919872	0.667216117216117	0.0826491705867789	7.30946767172416	6.16369531956118
7	CR786577.1	ENSDARG00000097875	2	2	2.19046733105587	1.8768700725682	0.20989010989011	0.0139465214161921	9.18254915060126	6.00390975242855
8	zgc:152904	ENSDARG00000098523	2	2	3.20047777650581	3.18647782269206	0.416405433646813	0.0178561479748175	15.3074084052214	12.542480636817
8	si:dkeyp-72a4.1	ENSDARG00000093985	2	2	2.66415078122299	2.05124425831286	0.301985370950888	0.0146386985347373	12.6624127695312	7.51264194362827
8	klhdc8b	ENSDARG00000090787	2	2	2.45088277960522	2.44902325339393	0.433646812957158	0.0544737868404925	6.88104165580867	6.81471817321138
8	epha6	ENSDARG00000022971	3	3	2.53867616552323	2.34839796207027	0.586264948333914	0.0713952455307864	7.32555009135498	6.74679962770711
8	adamts6	ENSDARG00000041982	2	2	2.48009192252861	2.26413529247535	0.456112852664577	0.0727199286868349	5.63483141322824	5.64759669095862
8	oprm1	ENSDARG00000039434	2	2	2.04415719308371	1.53538366931954	0.193834900731452	0.0109894701654688	9.71129328775505	5.03554168251234
8	klhl5	ENSDARG00000062122	2	2	1.94734038818227	1.85384711730631	0.285266457680251	0.0471335450442922	5.16800519644543	4.39289007133578
8	usp43a	ENSDARG00000103494	2	2	1.94234308423436	1.69285128913586	0.15987460815047	0.0240960499192156	4.98223719618423	3.92198721452321
8	rem1	ENSDARG00000020544	2	2	1.95012786952088	1.5312307327685	0.303030303030303	0.0454832959576793	5.64188369899783	3.82222282461521
8	erbb4a	ENSDARG00000063207	3	3	2.38156182562871	1.54536342195113	0.528793683966098	0.0910965402170876	5.32949676427235	3.73050623966546
