## Supplementary material for "Distinct transcriptional programs define cranial motor neuron subtypes during vertebrate development": Table 4

cluster	gene_short_name	id	n_tested	n_enriched	log2fc_median	log2fc_min	frac_in_mean	frac_out_mean	detection_ratio	marker_score
1	gata2b	ENSDARG00000009094	2	2	1.66804861028969	1.18476233681469	0.151724137931034	0.0111231514533401	7.656250455254	3.4792181286264
1	shisal1b	ENSDARG00000067710	2	2	1.51214806162165	1.4314131692602	0.192118226600985	0.0316802651708312	4.84925481574028	3.26042004855693
1	zbtb2b	ENSDARG00000028086	2	2	1.34270641792479	1.17892334110461	0.292118226600985	0.100522692503825	2.73354023283979	1.710347334238
1	mapk8ip3	ENSDARG00000062531	2	2	1.12177165899026	1.01704902647653	0.171539930003182	0.0493618618618619	3.05819130851446	1.64017326004728
1	prickle1b	ENSDARG00000045694	3	3	1.51051542537382	1.02853210232534	0.44160458746128	0.141711680233693	2.97672919293782	1.61862974651208
1	onecut3a	ENSDARG00000056395	2	2	1.19957765210806	1.17014294962865	0.349261083743842	0.14205124936257	2.36276311605421	1.45153307080503
1	ncanb	ENSDARG00000005783	3	3	1.25021048921164	1.04351648058348	0.205520752191515	0.0817452672798585	2.34912119808963	1.28573872418209
1	arl6ip5b	ENSDARG00000016238	2	2	1.13481959529792	1.01346646837223	0.18743842364532	0.0748980112187659	2.32559539158767	1.2339968912129
1	rnd3a	ENSDARG00000076799	3	3	1.66244325523969	1.05123223945247	0.497167213402526	0.218288256810269	2.22160885754204	1.21060412892326
1	lin28a	ENSDARG00000016999	3	3	1.224973304705	1.11081625001322	0.617924159142192	0.285289220037648	2.12647166416077	1.20908086697559
1	ipo11	ENSDARG00000054224	2	2	1.38466363889614	1.19188710197502	0.243683280854005	0.117662473794549	1.98714056929732	1.18079531919736
1	plpp1a	ENSDARG00000053381	2	2	1.05417412962323	1.01921863622181	0.201724137931034	0.094467108618052	2.02670621147495	1.0387233956284
1	mllt11	ENSDARG00000071026	2	2	1.13454025890084	1.04195743113697	0.60935960591133	0.332929627740948	1.80608368542364	0.888648755755032
2	hoxc6b	ENSDARG00000101954	2	2	2.24342627404803	2.0067324676438	0.154385964912281	0	16.4385964912281	8.10522298629387
2	hoxa4a	ENSDARG00000103862	3	3	2.27775524362001	1.99133509971636	0.229514963880289	0.0088500313613903	12.7063429916025	7.30317560459157
2	sdk1b	ENSDARG00000062854	2	2	2.07924564285091	1.9492549008424	0.186790505675955	0.00743494423791822	11.2871313490046	6.81577825942465
2	rxrga	ENSDARG00000005593	2	2	2.25692194592652	1.81880520113109	0.259649122807018	0.0160631511313048	10.3459908377364	6.13119217643532
2	ube2c	ENSDARG00000114670	2	2	1.85973507962954	1.704882710146	0.121259029927761	0.000929368029739777	12.0097547791046	6.11393919733193
2	kpna2	ENSDARG00000038066	2	2	1.66720657563876	1.6555737272968	0.131062951496388	0.00278810408921933	11.030794753642	5.73402138419199
2	aspm	ENSDARG00000103754	2	2	1.6653660854488	1.61694531005746	0.111455108359133	0.00371747211895911	8.85404448471729	5.08745424460993
2	pclaf	ENSDARG00000097691	2	2	1.88108802913808	1.76370800573455	0.16047471620227	0.0161290322580645	6.52434099045726	4.77229788781539
2	hoxc1a	ENSDARG00000070337	3	3	1.77262577246774	1.35513051317422	0.205022359821121	0.0113722668585362	10.0608120441487	4.51349911844046
2	dhrs3b	ENSDARG00000044803	3	3	1.87106853369243	1.02221053651529	0.211833505331957	0.0119918455450294	10.0870799987087	3.40849632742397
2	mpped2a	ENSDARG00000006889	3	3	1.94916684010757	1.19415105407578	0.247265221878225	0.0270376637713515	6.94604345097	3.3390749501311
2	nrxn3a	ENSDARG00000043746	2	2	1.89732028731173	1.25855388395272	0.236326109391125	0.0309989207339009	6.00811204250663	3.25576778919605
2	ahctf1	ENSDARG00000077530	2	2	1.28858417094343	1.21699940679424	0.111455108359133	0.00929368029739777	6.29507209029033	3.23018769429087
2	notch3	ENSDARG00000052139	2	2	1.52521132003867	1.411855095671	0.215479876160991	0.0384309040223019	4.65570240144929	3.13290482271967
2	rfx2	ENSDARG00000013575	2	2	1.33879176545399	1.32840072296839	0.147574819401445	0.0213754646840149	5.02223061836358	3.09295296777407
2	pcna	ENSDARG00000054155	2	2	1.7531469206002	1.37937762259303	0.312590299277606	0.0593389088012744	4.65237057886433	3.05941269219703
2	tlk1a	ENSDARG00000042467	2	2	1.46741595514705	1.16933284948315	0.131062951496388	0.0139405204460967	5.89222576902615	2.99210375788612
2	dock6	ENSDARG00000035706	2	2	1.25357118494517	1.07417367483161	0.131062951496388	0.0148698884758364	5.67203796001919	2.68958821843322
2	luzp2	ENSDARG00000068247	2	2	1.26219008675752	1.24051729516199	0.140866873065015	0.0254227125554623	4.25904348315503	2.59333795032105
2	efhd2	ENSDARG00000055759	2	2	1.1295334112488	1.01686817192884	0.111455108359133	0.0111524163568773	5.74190231082721	2.56406236671279
2	ppp2r2ab	ENSDARG00000006624	2	2	1.0422108143999	1.00704590123919	0.121259029927761	0.0139405204460967	5.48271413828689	2.47218716961066
2	hoxc3a	ENSDARG00000070339	3	3	1.06604632644625	1.05148940350891	0.162229102167183	0.0239397703388856	5.07455119605968	2.46393433441734
2	tpx2	ENSDARG00000078654	2	2	1.47642280081216	1.06184317001633	0.131062951496388	0.0198465043770236	4.7262804955136	2.37927756890146
2	prox1a	ENSDARG00000055158	2	2	1.22867172631481	1.19804490899485	0.171104231166151	0.037037037037037	3.850247434241	2.33013883891734
2	tmeff2b	ENSDARG00000058699	2	2	1.39630964567459	1.19668310125434	0.140866873065015	0.0291401846744214	3.85452634728136	2.32940778621171
2	rxraa	ENSDARG00000057737	2	2	2.05772617001597	1.1131141255523	0.331269349845201	0.0719510732701763	4.16430604539009	2.29087357819714
2	her4.2	ENSDARG00000094426	2	2	1.75960267093566	1.52143894974769	0.467285861713106	0.165671047391477	2.71692956124688	2.19388022032181
2	stmn1a	ENSDARG00000004169	2	2	1.51412764149593	1.17734544597047	0.368524251805986	0.106332138590203	3.25382354689956	2.0040020875143
2	cyth1a	ENSDARG00000076742	2	2	1.12251322047178	1.0991974642618	0.140866873065015	0.0328576567933805	3.52018482467099	1.99575917136379
2	asic2	ENSDARG00000006849	2	2	1.32192563177221	1.13167440501466	0.19969040247678	0.0530339369228924	3.32662709507243	1.96239149246493
2	btaf1	ENSDARG00000060089	2	2	1.18491489414773	1.07021801541833	0.1671826625387	0.0402926010312987	3.52303636927494	1.94439281866004
2	oxct1a	ENSDARG00000013063	2	2	1.20206646906919	1.11280715900853	0.259029927760578	0.0703621537354599	3.3477192341831	1.93982155575492
2	kif26ab	ENSDARG00000015016	2	2	1.62657452104708	1.00780455847125	0.1671826625387	0.0378342726945677	3.70409441928907	1.90386462843344
2	xkr6b	ENSDARG00000043410	2	2	1.18139451844611	1.15213881843682	0.147574819401445	0.0402926010312987	3.13316106485288	1.89828573360629
2	uso1	ENSDARG00000019581	2	2	1.02342133567415	1.01807022774904	0.121259029927761	0.0375044969420794	2.76308641027817	1.49277670624136
2	rhbdl3	ENSDARG00000105190	3	3	1.25209161225459	1.03810122926682	0.29342965256278	0.116379380539751	2.40094271127827	1.31174573057451
2	pvalb1	ENSDARG00000037789	2	2	1.33586687908347	1.08291743555472	0.298245614035088	0.124718894855202	2.2880651920905	1.29314220291819
3	cpne4a	ENSDARG00000101095	2	2	3.27839983565355	3.04168470015095	0.390194075587334	0.00811062958950283	22.097192900422	13.5835287808279
3	sv2ca	ENSDARG00000059997	2	2	2.85382357842859	2.64951612431818	0.367211440245148	0.0113639099554593	17.6564795972077	10.9746291427004
3	tafa5b	ENSDARG00000045608	2	2	2.56704853691042	2.2826375723758	0.334014300306435	0.00354520284097749	25.3975008233697	10.6521898996504
3	opn8b	ENSDARG00000079045	2	2	2.85443156194044	2.72441601248609	0.395812053115424	0.018406163476586	14.2860563852601	10.4523196081585
3	npffr1l2	ENSDARG00000062631	2	2	2.77185618957956	2.5524470066841	0.423901940755873	0.0167057902973396	16.2474855050104	10.2663108318732
3	UNC13B	ENSDARG00000099113	2	2	2.45061938295926	2.29604112063012	0.243105209397344	0.00602202961357891	15.7973250269637	9.14193656976616
3	calcrla	ENSDARG00000011473	2	2	2.47414708615664	2.15660177551567	0.305413687436159	0.00709040568195498	18.4555997853925	9.07063842627768
3	CABZ01080074.1	ENSDARG00000076371	2	2	2.76486324103818	2.21059425824464	0.413687436159346	0.0180660888407367	15.0960626741971	8.65690908674935
3	wdr17	ENSDARG00000075098	2	2	2.35427235105103	2.09957426092942	0.351378958120531	0.0120440592271578	16.3934851742423	8.47188857403845
3	trh	ENSDARG00000006868	2	2	3.39471990057821	1.99333237996682	0.589887640449438	0.0265649452269171	16.4060861222851	8.04540682760972
3	qrfpr4	ENSDARG00000092652	2	2	2.23956933020157	2.00064223643398	0.209397344228805	0.00563380281690141	14.0335238200407	7.62405825865047
3	slc8a1b	ENSDARG00000043406	2	2	2.38854427149016	2.25941835655079	0.519407558733401	0.0480287709160949	9.12319096847466	7.20650187240478
3	stum	ENSDARG00000041915	2	2	2.37892908768556	1.97284991898501	0.395301327885598	0.0245244974118214	11.7395286903386	7.01013271551753
3	mink1	ENSDARG00000035360	2	2	2.35451812033892	2.04769060849409	0.441777323799796	0.0322469002046467	10.6937389870347	7.0004285469177
3	nxph2a	ENSDARG00000063224	2	2	2.05665975657486	1.62755807569671	0.277834525025536	0.00568195497772963	18.354505253605	6.83259023436557
3	CR769778.1	ENSDARG00000112435	2	2	2.22173596418678	2.04562965869935	0.469356486210419	0.0436108101601059	8.94141470309524	6.46521890121652
3	syn2b	ENSDARG00000101054	2	2	2.34647914967122	1.70633162275589	0.338100102145046	0.023116046707596	10.5115234683251	5.79111867895159
3	grm6a	ENSDARG00000017742	2	2	2.0373137358864	1.38788363131968	0.186414708886619	0.00106837606837607	17.7455760152389	5.7588669904567
3	mctp1a	ENSDARG00000076404	2	2	2.5948014716073	1.48559799732326	0.343718079673136	0.01418081136391	14.6280484285595	5.7502527709552
3	ca16b	ENSDARG00000060123	2	2	2.36093181916916	1.89950554856121	0.462717058222676	0.0492927651378356	7.97259256038691	5.68911208355762
3	hdac9b	ENSDARG00000056642	2	2	1.94417133457937	1.93285150355832	0.367722165474974	0.0397255326832792	7.59614115912706	5.65410616906422
3	kirrel3a	ENSDARG00000075806	2	2	2.55227659367721	2.33859492444826	0.591930541368744	0.108197905381004	5.09256521448884	5.49193889852578
3	galr1b	ENSDARG00000079165	2	2	2.01361106051807	1.88004019010006	0.430541368743616	0.0484681593836523	7.53472271724687	5.47759940690955
3	dab2ipb	ENSDARG00000075110	2	2	2.17544449163572	1.93431613994881	0.520939734422881	0.0674581678102805	6.85453515661924	5.3717097209237
3	sh3bp5b	ENSDARG00000103978	2	2	2.39019870698614	1.75270043796936	0.561287027579162	0.0692548453111833	7.20822840970898	4.99457356119086
3	CABZ01076968.1	ENSDARG00000106473	2	2	1.78338156554049	1.5949492588376	0.232379979570991	0.0190863127482846	8.33312842602525	4.87872364189324
3	tmem163b	ENSDARG00000088227	2	2	1.73153107249261	1.61433156430903	0.209397344228805	0.018406163476586	7.723582398223	4.76109991447922
3	kif5c	ENSDARG00000076027	2	2	1.96480871136193	1.41726674450943	0.414198161389173	0.031810521247141	10.1457276478747	4.73763988758118
3	rtn4r	ENSDARG00000090035	2	2	1.89890121311836	1.8983802545796	0.377936670071502	0.0608492837366077	5.47551999980284	4.6567191353603
3	nrxn3b	ENSDARG00000062693	2	2	1.97280485813374	1.58442803064497	0.366700715015322	0.039141687733237	7.66560393815168	4.65568246927237
3	castor2	ENSDARG00000018985	2	2	2.2657157757248	1.66355595040897	0.561287027579162	0.0773654749006862	6.53904792744022	4.50670714801498
3	TANC2	ENSDARG00000107441	2	2	1.96645901704649	1.88333611290611	0.293667007150153	0.048612615866137	5.18091545075699	4.46954652167525
3	nbeab	ENSDARG00000105184	2	2	1.9168110477538	1.63267828877496	0.355464759959142	0.0448236427109667	6.6661889266624	4.46841550227465
3	kcnip3a	ENSDARG00000034229	2	2	1.76342244378286	1.47831478482371	0.175178753830439	0.01418081136391	7.65808686249544	4.34178690572292
3	anos1a	ENSDARG00000012896	2	2	1.74826550815663	1.54538926318323	0.209397344228805	0.021563139520886	6.95106214271318	4.32281452899712
3	ubtd1b	ENSDARG00000079623	2	2	1.6390651376307	1.45610152543974	0.15270684371808	0.011315757794631	7.63317191374083	4.26970128914596
3	BX927333.1	ENSDARG00000116937	2	2	1.97270199310082	1.56354459018645	0.321246169560776	0.0402100638016131	6.59720670480674	4.25574214270269
3	tmem178b	ENSDARG00000006747	2	2	1.76439884570615	1.51472937777137	0.340143003064351	0.0420579029733959	6.72602972968948	4.1651349160588
3	gria1a	ENSDARG00000021352	2	2	1.66007638487234	1.42576405503169	0.231869254341164	0.022339593114241	7.47904444829442	4.13878482971972
3	mgat4c	ENSDARG00000041791	2	2	1.80425118237183	1.54125078212132	0.220122574055158	0.0259329481160467	6.40422192223052	4.12904675905803
3	syn1	ENSDARG00000060368	2	2	1.96621092544269	1.38882248421387	0.413687436159346	0.044679186228482	7.74860537223304	4.10249366592068
3	atp1a3b	ENSDARG00000104139	2	2	1.92654621905042	1.21722743126326	0.414198161389173	0.0318586734079692	10.13405650138	4.06692710446925
3	aclya	ENSDARG00000099079	2	2	1.77950318922864	1.6384969509042	0.328396322778345	0.0534218129288552	5.3356456895666	3.95805624425677
3	glra1	ENSDARG00000012019	2	2	1.86350587800854	1.55718335888191	0.412155260469867	0.0638136511375948	5.71920307373679	3.91758390152132
3	ppfia2	ENSDARG00000013000	2	2	1.85072992647554	1.67115831784103	0.377936670071502	0.0682316118935837	4.95882240799539	3.86037163415517
3	prkcaa	ENSDARG00000115657	2	2	1.67883630460802	1.51475669245506	0.248723186925434	0.0344799566630553	5.81662407824079	3.84775778672248
3	mpped2	ENSDARG00000034443	2	2	2.31694135180977	1.46799635291854	0.679775280898876	0.105531479475141	5.97045310968508	3.78426034182293
3	rdh10a	ENSDARG00000058730	2	2	2.0423748461418	1.36049419901135	0.589887640449438	0.0788220777657397	6.75381229013341	3.74911669789532
3	tbc1d4	ENSDARG00000075156	2	2	1.63287391981848	1.48291505110036	0.237487231869254	0.0355001805706031	5.43925823514537	3.62336934795277
3	chrnb2	ENSDARG00000017790	2	2	1.54502137497061	1.53566293290201	0.192032686414709	0.0298663777537017	5.06774625131197	3.5955156372541
