## Supplementary material for "Distinct transcriptional programs define cranial motor neuron subtypes during vertebrate development": Table 5

cluster	gene_short_name	id	n_tested	n_enriched	log2fc_median	log2fc_min	frac_in_mean	frac_out_mean	detection_ratio	marker_score
1	gpc5a	ENSDARG00000103647	2	2	3.07135988976651	2.42743880041996	0.393063963902682	0.0205278592375367	13.2031519395595	9.03689459321448
1	cacna1c	ENSDARG00000008398	2	2	2.54741231428052	1.98380153799152	0.239625422306873	0.00586510263929619	15.7342456574202	7.88726978675142
1	znf385a	ENSDARG00000009899	2	2	1.66374664853065	1.54585575358161	0.120955850464047	0	13.0955850464047	5.73668400910625
1	tmeff2b	ENSDARG00000058699	3	3	2.42066845552455	1.90439554913494	0.407588657000262	0.0603267700041894	5.93783358705918	4.89417593897703
1	isl2a	ENSDARG00000003971	2	2	1.82140220172652	1.6861620377377	0.261080752884032	0.0588235294117647	3.93878017010986	3.33480511532809
1	ephb2a	ENSDARG00000037373	2	2	1.63019230114347	1.55881521724123	0.206212729292792	0.0443373830470605	3.97907880667596	3.10583717471455
1	FQ976914.1	ENSDARG00000098654	2	2	1.7941830702125	1.357358025117	0.274174092465365	0.0487362100265326	4.8381414520446	3.08724696416412
1	stard13a	ENSDARG00000079542	2	2	1.55232015787861	1.4703806118708	0.155034804888556	0.02967462644882	4.15970658479797	3.02381092016969
1	myo16	ENSDARG00000078582	2	2	1.52673390347956	1.08870904699261	0.121245720245788	0.0131964809384164	5.658001340558	2.7220910850776
1	grid1a	ENSDARG00000074583	2	2	1.63128545730919	1.48877426804643	0.31224633244904	0.0813433877950007	3.52785615059787	2.70777033514669
2	wscd1b	ENSDARG00000078006	2	2	2.43353419107041	2.32287440756977	0.295518207282913	0.0106687483736664	14.7816501395976	9.0260753794865
2	itga5	ENSDARG00000006353	3	3	3.02131279918433	2.54667674565468	0.598804526698265	0.0437354739692449	11.3296577052007	8.91854439818164
2	rem1	ENSDARG00000020544	2	2	2.56761522752219	2.40843663399758	0.38375350140056	0.021250758955677	12.5998060385996	8.80362976599421
2	npffr1l2	ENSDARG00000062631	3	3	2.19392579270835	2.12865271760016	0.249403769327868	0.0127035953714411	11.4256691543302	7.48052575997353
2	fn1a	ENSDARG00000019815	3	3	2.15334591543498	2.12635786733747	0.277809266424067	0.0202536942441257	9.51319412768741	6.91051383747488
2	ptgir	ENSDARG00000038278	3	3	2.1070863909103	1.65180468543428	0.153771381475366	0.000829875518672199	15.1221850327829	6.47275309768953
2	lrrtm4l2	ENSDARG00000099386	2	2	1.83796277344826	1.6442683007803	0.159663865546218	0.00264550264550265	13.4169333005169	6.15940118152062
2	rapgef4	ENSDARG00000079872	3	3	1.99267099377756	1.8294074841275	0.258653216907486	0.0170029825563463	9.94902012571745	6.06367070329423
2	cxcr4b	ENSDARG00000041959	2	2	2.16786979490318	1.80257921552195	0.212885154061625	0.0132275132275132	9.59573897896288	5.88072346278693
2	kctd8	ENSDARG00000067507	3	3	2.3093532477554	1.6759340568155	0.262519475043194	0.022317453839119	8.43257876687426	5.15512939879427
