## Supplementary material for "Distinct transcriptional programs define cranial motor neuron subtypes during vertebrate development": Table 6

cluster	gene_short_name	id	n_tested	n_enriched	log2fc_median	log2fc_min	frac_in_mean	frac_out_mean	detection_ratio	marker_score
1	tbx5b	ENSDARG00000092060	2	2	2.95620649332651	2.89756783379037	0.313869651835689	0	32.3869651835689	14.5380869990479
1	hoxc6b	ENSDARG00000101954	2	2	2.59330904097661	2.06918641580569	0.268902381178256	0.00643776824034335	16.9671683588861	8.45195176611698
1	sall3a	ENSDARG00000079613	2	2	2.5197042311018	2.2941130370048	0.361350915472915	0.0228694052728387	11.2977680122426	8.02472912086269
1	chodl	ENSDARG00000034528	3	3	2.7139811742149	2.54613731014827	0.544150369380489	0.0586552217453505	8.07149631583584	7.67109452835376
1	drp2	ENSDARG00000101419	2	2	2.72306113720923	2.50356556019878	0.463528207537672	0.0492063492063492	7.9979295106899	7.50976176432274
1	sall1a	ENSDARG00000074319	2	2	2.19749003060868	2.15273054094798	0.267289630964804	0.01931330472103	9.45951449704236	6.97864897651633
1	b3glcta	ENSDARG00000073917	3	3	1.91716285886327	1.84471552830851	0.212106425834939	0.018107500510934	7.90203404064827	5.5013550346264
1	sox6	ENSDARG00000015536	3	3	1.81593791792758	1.80942465969771	0.217434341581887	0.0200081749437973	7.57907943444918	5.28717979800807
1	zeb2b	ENSDARG00000078416	3	3	2.13429157808075	2.06391030603822	0.587054995143428	0.102254921997411	5.31874223882314	4.97626343120779
1	plpp4	ENSDARG00000098862	3	3	2.23840120186328	1.38094194456394	0.180309684332047	0.00905375025546699	9.98804339200584	4.58500632901411
2	vipb	ENSDARG00000079443	2	2	2.60936701809187	2.46804687910579	0.132219497240956	0	14.2219497240956	9.45273642434742
2	ccdc85a	ENSDARG00000039497	2	2	2.43755796713509	2.2260456502843	0.205555555555556	0.00672047521562573	12.8917122734713	8.21048442418805
2	epha4l	ENSDARG00000010767	2	2	2.04719054015014	1.66140802094214	0.155555555555556	0.00766016713091922	9.3745180511742	5.36426204759259
2	dscaml1	ENSDARG00000098057	2	2	2.37293377603409	1.91048368345287	0.302380952380952	0.0433516796992986	5.85512872587326	4.8711619460043
2	prickle1b	ENSDARG00000045694	2	2	1.98699664899571	1.89227175189067	0.184126984126984	0.0254891432023358	5.4700386261849	4.63900074443899
2	KHDRBS3	ENSDARG00000101020	3	3	2.03950367047669	1.64844467057231	0.258578013942821	0.0432550283162787	5.0432423460138	3.84804937788875
2	dab2ipb	ENSDARG00000075110	2	2	2.01420389286728	1.22583480804796	0.194682880305198	0.0166856754326322	7.67014051497098	3.60303864658003
2	raly	ENSDARG00000059972	3	3	1.92512833438245	1.24452492234617	0.358046642595999	0.0420217487412858	7.07486102449892	3.51292274908869
2	ptprub	ENSDARG00000101081	2	2	2.09792023671752	1.84697550032257	0.45952380952381	0.119366043561432	3.6294208016097	3.43489298907498
2	ctnnd2a	ENSDARG00000062415	2	2	1.81456520441196	1.61354834822435	0.467460317460317	0.109650300365809	3.99046484631105	3.22154095052702
