## Supplementary material for "Distinct transcriptional programs define cranial motor neuron subtypes during vertebrate development": Table 7

	cell_group	gene_id	gene_short_name	specificity	mean_expression	fraction_expressing	marker_test_q_value
1	1	ENSMUSG00000059327	Eda	0.339	3.91	0.715	0
2	1	ENSMUSG00000044499	Hs3st5	0.316	9.859	0.838	0
3	1	ENSMUSG00000045038	Prkce	0.311	2.795	0.73	0
4	1	ENSMUSG00000056004	Elapor2	0.305	1.714	0.635	0
5	1	ENSMUSG00000042581	Thsd7b	0.298	14.86	0.957	0
6	1	ENSMUSG00000039385	Cdh6	0.294	6.032	0.893	0
7	1	ENSMUSG00000035934	Pknox2	0.288	1.873	0.671	0
8	1	ENSMUSG00000031109	Enox2	0.285	2.437	0.669	0
9	1	ENSMUSG00000110242	G630064G18Rik	0.276	2.44	0.65	0
10	1	ENSMUSG00000045991	Onecut2	0.27	2.804	0.739	0
11	1	ENSMUSG00000021217	Tshz3	0.264	2.182	0.746	0
12	1	ENSMUSG00000031523	Dlc1	0.263	14.743	0.793	0
13	1	ENSMUSG00000069171	Nr2f1	0.26	2.3	0.72	0
14	1	ENSMUSG00000071856	Mcc	0.252	6.127	0.917	0
15	1	ENSMUSG00000028906	Epb41	0.246	5.722	0.921	0
16	1	ENSMUSG00000048915	Efna5	0.243	13.234	0.985	0
17	1	ENSMUSG00000032394	Igdcc3	0.239	2.175	0.747	0
18	1	ENSMUSG00000028152	Tspan5	0.236	3.048	0.731	0
19	1	ENSMUSG00000040118	Cacna2d1	0.236	15.955	0.981	0
20	1	ENSMUSG00000031137	Fgf13	0.232	10.249	0.851	0
21	1	ENSMUSG00000057098	Ebf1	0.231	33.873	0.999	0
22	1	ENSMUSG00000034488	Edil3	0.225	5.489	0.858	0
23	1	ENSMUSG00000022377	Asap1	0.224	4.241	0.791	0
24	1	ENSMUSG00000026872	Zeb2	0.223	4.351	0.862	0
25	1	ENSMUSG00000041592	Sdk2	0.223	3.556	0.787	0
26	1	ENSMUSG00000027210	Meis2	0.222	8.51	0.93	0
27	1	ENSMUSG00000056602	Fry	0.221	3.676	0.796	0
28	1	ENSMUSG00000047495	Dlgap2	0.221	4.181	0.849	0
29	1	ENSMUSG00000052512	Nav2	0.219	6.223	0.834	0
30	1	ENSMUSG00000030519	Apba2	0.217	2.416	0.802	0
31	2	ENSMUSG00000020037	Rfx4	0.671	1.693	0.452	0
32	2	ENSMUSG00000000202	Btbd17	0.629	2.083	0.612	0
33	2	ENSMUSG00000001870	Ltbp1	0.615	2.163	0.373	0
34	2	ENSMUSG00000075254	Heg1	0.594	1.152	0.414	0
35	2	ENSMUSG00000048015	Neurod4	0.58	1.058	0.434	0
36	2	ENSMUSG00000021676	Iqgap2	0.58	2.896	0.651	0
37	2	ENSMUSG00000026185	Igfbp5	0.569	3.533	0.551	0
38	2	ENSMUSG00000026923	Notch1	0.547	1.007	0.411	0
39	2	ENSMUSG00000050840	Cdh20	0.529	2.574	0.438	0
40	2	ENSMUSG00000003436	Dll3	0.488	2.057	0.621	0
41	2	ENSMUSG00000025020	Slit1	0.473	1.551	0.486	0
42	2	ENSMUSG00000035164	Zc3h12c	0.459	2.17	0.604	0
43	2	ENSMUSG00000027239	Mdk	0.453	1.382	0.509	0
44	2	ENSMUSG00000069170	Adgrv1	0.433	4.297	0.742	0
45	2	ENSMUSG00000030064	Frmd4b	0.432	12.666	0.951	0
46	2	ENSMUSG00000063681	Crb1	0.427	2.994	0.641	0
47	2	ENSMUSG00000021071	Trim9	0.425	2.582	0.608	0
48	2	ENSMUSG00000030796	Tead2	0.416	1.375	0.549	0
49	2	ENSMUSG00000021466	Ptch1	0.41	2.703	0.68	0
50	2	ENSMUSG00000032238	Rora	0.395	11.408	0.826	0
51	2	ENSMUSG00000022053	Ebf2	0.394	8.075	0.927	0
52	2	ENSMUSG00000036030	Prtg	0.391	6.711	0.93	0
53	2	ENSMUSG00000003534	Ddr1	0.384	1.558	0.576	0
54	2	ENSMUSG00000038533	Cbfa2t2	0.379	3.349	0.791	0
55	2	ENSMUSG00000097767	Miat	0.361	13.148	0.973	0
56	2	ENSMUSG00000022637	Cblb	0.351	7.162	0.894	0
57	2	ENSMUSG00000010476	Ebf3	0.344	4.419	0.824	0
58	2	ENSMUSG00000049690	Nckap5	0.343	7.21	0.836	0
59	2	ENSMUSG00000085936	2610307P16Rik	0.336	9.05	0.938	0
60	2	ENSMUSG00000041235	Chd7	0.325	5.596	0.91	0
61	3	ENSMUSG00000053930	Shisa6	0.514	3.523	0.585	0
62	3	ENSMUSG00000040452	Cdh12	0.33	3.899	0.629	0
63	3	ENSMUSG00000034731	Dgkh	0.29	1.492	0.565	0
64	3	ENSMUSG00000031673	Cdh11	0.282	2.41	0.631	0
65	3	ENSMUSG00000036242	Armh4	0.28	1.556	0.572	0
66	3	ENSMUSG00000021010	Npas3	0.264	4.418	0.659	0
67	3	ENSMUSG00000059439	Bcas3	0.26	2.776	0.771	0
68	3	ENSMUSG00000025810	Nrp1	0.26	2.968	0.71	0
69	3	ENSMUSG00000097311	Gm26871	0.251	9.623	0.918	0
70	3	ENSMUSG00000060534	Dcc	0.244	20.807	0.973	0
71	3	ENSMUSG00000039419	Cntnap2	0.243	18.181	0.812	0
72	3	ENSMUSG00000022883	Robo1	0.231	7.212	0.971	0
73	3	ENSMUSG00000039683	Sdk1	0.228	9.869	0.856	0
74	3	ENSMUSG00000031965	Tbx20	0.228	6.432	0.945	0
75	3	ENSMUSG00000030231	Plekha5	0.223	5.681	0.941	0
76	3	ENSMUSG00000045991	Onecut2	0.222	2.163	0.733	0
77	3	ENSMUSG00000022377	Asap1	0.214	4.002	0.849	0
78	3	ENSMUSG00000042258	Isl1	0.213	3.587	0.912	0
79	3	ENSMUSG00000028906	Epb41	0.212	4.717	0.856	0
80	3	ENSMUSG00000052534	Pbx1	0.21	6.627	0.922	0
81	3	ENSMUSG00000042581	Thsd7b	0.209	9.322	0.768	0
82	3	ENSMUSG00000032076	Cadm1	0.208	11.553	0.956	0
83	3	ENSMUSG00000057098	Ebf1	0.206	29.086	0.907	0
84	3	ENSMUSG00000032625	Thsd7a	0.205	9.262	0.843	0
85	3	ENSMUSG00000033713	Foxn3	0.205	2.314	0.793	0
86	3	ENSMUSG00000035954	Dock4	0.204	6.704	0.95	0
87	3	ENSMUSG00000054728	Phactr1	0.202	4.879	0.912	0
88	3	ENSMUSG00000061603	Akap6	0.201	8.545	0.978	0
89	3	ENSMUSG00000028496	Mllt3	0.2	4.151	0.878	0
90	3	ENSMUSG00000051166	Eml5	0.199	3.973	0.853	0
91	4	ENSMUSG00000099957	2610027F03Rik	0.895	0.758	0.277	0
92	4	ENSMUSG00000014030	Pax5	0.81	0.869	0.363	0
93	4	ENSMUSG00000051777	Iqcj	0.737	1.159	0.437	0
94	4	ENSMUSG00000102422	Iqschfp	0.734	0.286	0.247	0
95	4	ENSMUSG00000031736	Crnde	0.69	0.289	0.267	0
96	4	ENSMUSG00000009734	Pou6f2	0.68	2.077	0.445	0
97	4	ENSMUSG00000044681	Cnpy1	0.668	0.54	0.344	0
98	4	ENSMUSG00000022076	Klhl1	0.567	1.379	0.346	0
99	4	ENSMUSG00000055421	Pcdh9	0.56	55.322	0.76	0
100	4	ENSMUSG00000027777	Schip1	0.555	7.286	0.732	0
101	4	ENSMUSG00000043301	Kcnj6	0.519	0.557	0.327	0
102	4	ENSMUSG00000030350	Prmt8	0.512	0.78	0.398	0
103	4	ENSMUSG00000025932	Eya1	0.495	4.228	0.741	0
104	4	ENSMUSG00000036264	Fstl4	0.469	1.502	0.412	0
105	4	ENSMUSG00000100005	B130024G19Rik	0.463	0.586	0.358	0
106	4	ENSMUSG00000026610	Esrrg	0.427	3.492	0.667	0
107	4	ENSMUSG00000004031	Brinp2	0.395	1.005	0.437	0
108	4	ENSMUSG00000032702	Kank1	0.38	0.798	0.447	0
109	4	ENSMUSG00000017897	Eya2	0.368	3.098	0.668	0
110	4	ENSMUSG00000059974	Ntm	0.366	7.178	0.649	0
111	4	ENSMUSG00000030551	Nr2f2	0.364	0.932	0.497	0
112	4	ENSMUSG00000027827	Kcnab1	0.356	1.303	0.53	0
113	4	ENSMUSG00000022636	Alcam	0.353	6.976	0.781	0
114	4	ENSMUSG00000051177	Plcb1	0.352	12.541	0.859	0
115	4	ENSMUSG00000025592	Dach2	0.341	4.746	0.771	0
116	4	ENSMUSG00000034912	Mdga2	0.34	11.152	0.677	0
117	4	ENSMUSG00000026335	Pam	0.312	2.461	0.651	0
118	4	ENSMUSG00000031129	Slc9a9	0.309	1.095	0.549	0
119	4	ENSMUSG00000000197	Nalcn	0.309	2.346	0.782	0
120	4	ENSMUSG00000060924	Csmd1	0.309	6.101	0.595	0
121	5	ENSMUSG00000027833	Shox2	0.695	0.88	0.528	0
122	5	ENSMUSG00000021219	Rgs6	0.541	1.062	0.377	0
123	5	ENSMUSG00000039126	Prune2	0.521	1.056	0.368	0
124	5	ENSMUSG00000021990	Spata13	0.52	1.397	0.638	0
125	5	ENSMUSG00000050334	Mir9-2hg	0.487	0.612	0.421	0
126	5	ENSMUSG00000031963	Bmper	0.485	1.087	0.482	0
127	5	ENSMUSG00000067028	Cntnap5b	0.449	1.832	0.473	0
128	5	ENSMUSG00000032503	Arpp21	0.393	1.838	0.691	0
129	5	ENSMUSG00000024261	Syt4	0.375	1.84	0.628	0
130	5	ENSMUSG00000028360	Slc44a5	0.366	2.188	0.525	0
131	5	ENSMUSG00000023800	Tiam2	0.359	2.166	0.585	0
132	5	ENSMUSG00000026109	Tmeff2	0.321	10.031	0.767	0
133	5	ENSMUSG00000039683	Sdk1	0.318	15.292	0.973	0
134	5	ENSMUSG00000026058	Khdrbs2	0.309	2.476	0.7	0
135	5	ENSMUSG00000039037	St6galnac5	0.298	2.578	0.75	0
136	5	ENSMUSG00000049420	Tmem200a	0.297	1.865	0.744	0
137	5	ENSMUSG00000029108	Pcdh7	0.296	16.854	0.806	0
138	5	ENSMUSG00000028532	Cachd1	0.296	1.594	0.763	0
139	5	ENSMUSG00000025969	Nrp2	0.288	4.22	0.82	0
140	5	ENSMUSG00000038602	Slc35f1	0.287	2.125	0.653	0
141	5	ENSMUSG00000025255	Zfhx4	0.285	5.391	0.755	0
142	5	ENSMUSG00000022055	Nefl	0.284	3.963	0.899	0
143	5	ENSMUSG00000042757	Tmem108	0.271	2.726	0.831	0
144	5	ENSMUSG00000022054	Nefm	0.265	7.037	0.946	0
145	5	ENSMUSG00000024897	Apba1	0.259	2.996	0.821	0
146	5	ENSMUSG00000041272	Tox	0.256	4.672	0.838	0
147	5	ENSMUSG00000074505	Fat3	0.255	3.787	0.744	0
148	5	ENSMUSG00000051177	Plcb1	0.253	8.135	0.856	0
149	5	ENSMUSG00000069171	Nr2f1	0.251	2.194	0.858	0
150	5	ENSMUSG00000034544	Rsrc1	0.25	1.481	0.753	0
151	6	ENSMUSG00000079602	Gata3un	0.928	0.408	0.31	0
152	6	ENSMUSG00000015619	Gata3	0.901	2.541	0.708	0
153	6	ENSMUSG00000060429	Sntb1	0.74	0.853	0.336	0
154	6	ENSMUSG00000043441	Gpr149	0.709	1.59	0.536	0
155	6	ENSMUSG00000015053	Gata2	0.683	0.726	0.431	0
156	6	ENSMUSG00000045613	Chrm2	0.59	4.683	0.608	0
157	6	ENSMUSG00000022514	Il1rap	0.584	1.821	0.612	0
158	6	ENSMUSG00000041482	Piezo2	0.581	1.141	0.374	0
159	6	ENSMUSG00000032087	Dscaml1	0.576	1.587	0.477	0
160	6	ENSMUSG00000073154	9330158H04Rik	0.554	0.674	0.344	0
161	6	ENSMUSG00000000159	Igsf5	0.546	1.33	0.553	0
162	6	ENSMUSG00000062257	Opcml	0.545	3.969	0.484	0
163	6	ENSMUSG00000034981	Parm1	0.543	1.497	0.473	0
164	6	ENSMUSG00000004698	Hdac9	0.499	6.813	0.357	0
165	6	ENSMUSG00000022197	Pdzd2	0.483	1.064	0.503	0
166	6	ENSMUSG00000049252	Lrp1b	0.414	14.785	0.71	0
167	6	ENSMUSG00000110246	C130073E24Rik	0.412	7.811	0.618	0
168	6	ENSMUSG00000042942	Greb1l	0.405	5.585	0.843	0
169	6	ENSMUSG00000072294	Klf12	0.398	7.637	0.943	0
170	6	ENSMUSG00000052889	Prkcb	0.386	2.244	0.61	0
171	6	ENSMUSG00000046178	Nxph1	0.384	8.938	0.628	0
172	6	ENSMUSG00000029245	Epha5	0.372	6.72	0.866	0
173	6	ENSMUSG00000020354	Sgcd	0.364	5.415	0.625	0
174	6	ENSMUSG00000032036	Kirrel3	0.35	4.832	0.53	0
175	6	ENSMUSG00000066392	Nrxn3	0.348	10.87	0.707	0
176	6	ENSMUSG00000024500	Ppp2r2b	0.336	6.697	0.843	0
177	6	ENSMUSG00000020524	Gria1	0.333	2.664	0.648	0
178	6	ENSMUSG00000021991	Cacna2d3	0.319	2.542	0.562	0
179	6	ENSMUSG00000025094	Slc18a2	0.315	1.341	0.618	0
180	6	ENSMUSG00000021221	Dpf3	0.303	1.524	0.584	0
181	7	ENSMUSG00000036095	Dgkb	0.792	11.173	0.892	0
182	7	ENSMUSG00000021708	Rasgrf2	0.708	1.002	0.377	0
183	7	ENSMUSG00000026826	Nr4a2	0.67	0.968	0.498	0
184	7	ENSMUSG00000073565	Prr16	0.596	3.502	0.678	0
185	7	ENSMUSG00000021536	Adcy2	0.518	2.571	0.664	0
186	7	ENSMUSG00000106515	Gm30382	0.501	1.461	0.508	0
187	7	ENSMUSG00000057329	Bcl2	0.501	1.896	0.695	0
188	7	ENSMUSG00000021852	Slc35f4	0.488	1.483	0.598	0
189	7	ENSMUSG00000029212	Gabrb1	0.483	2.174	0.589	0
190	7	ENSMUSG00000029088	Kcnip4	0.46	19.346	0.919	0
191	7	ENSMUSG00000063626	Unc5d	0.458	7.967	0.752	0
192	7	ENSMUSG00000016150	Tenm1	0.425	2.701	0.672	0
193	7	ENSMUSG00000022762	Ncam2	0.419	9.884	0.828	0
194	7	ENSMUSG00000064293	Cntn4	0.418	8.816	0.703	0
195	7	ENSMUSG00000042846	Lrrtm3	0.414	6.101	0.841	0
196	7	ENSMUSG00000024268	Celf4	0.414	4.845	0.93	0
197	7	ENSMUSG00000053141	Ptprt	0.413	2.896	0.713	0
198	7	ENSMUSG00000059857	Ntng1	0.388	6.947	0.82	0
199	7	ENSMUSG00000052613	Pcdh15	0.38	4.638	0.71	0
200	7	ENSMUSG00000049313	Sorl1	0.379	1.724	0.768	0
201	7	ENSMUSG00000039539	Sgcz	0.367	17.332	0.813	0
202	7	ENSMUSG00000071424	Grid2	0.367	6.659	0.813	0
203	7	ENSMUSG00000050587	Lrrc4c	0.362	13.366	0.964	0
204	7	ENSMUSG00000035864	Syt1	0.357	17.674	0.988	0
205	7	ENSMUSG00000052572	Dlg2	0.352	4.278	0.803	0
206	7	ENSMUSG00000025909	Sntg1	0.349	4.125	0.819	0
207	7	ENSMUSG00000031841	Cdh13	0.345	2.984	0.83	0
208	7	ENSMUSG00000026109	Tmeff2	0.343	10.956	0.876	0
209	7	ENSMUSG00000039578	Ccser1	0.333	12.178	0.982	0
210	7	ENSMUSG00000025085	Ablim1	0.328	2.948	0.9	0
211	8	ENSMUSG00000013584	Aldh1a2	0.767	0.787	0.282	0
212	8	ENSMUSG00000024211	Grm8	0.532	2.8	0.615	0
213	8	ENSMUSG00000026344	Lypd1	0.493	0.893	0.561	0
214	8	ENSMUSG00000017491	Rarb	0.453	0.88	0.5	0
215	8	ENSMUSG00000092094	Zfp804b	0.444	7.037	0.786	0
216	8	ENSMUSG00000019888	Mgat4c	0.435	16.675	0.906	0
217	8	ENSMUSG00000034310	Tmem132d	0.429	2.687	0.786	0
218	8	ENSMUSG00000022952	Runx1	0.395	1.701	0.644	0
219	8	ENSMUSG00000096914	Galntl6	0.381	10.322	0.733	0
220	8	ENSMUSG00000026748	Plxdc2	0.372	2.163	0.593	0
221	8	ENSMUSG00000008658	Rbfox1	0.348	10.474	0.924	0
222	8	ENSMUSG00000054477	Kcnn2	0.347	3.208	0.769	0
223	8	ENSMUSG00000028399	Ptprd	0.338	28.411	0.991	0
224	8	ENSMUSG00000052920	Prkg1	0.326	5.173	0.651	0
225	8	ENSMUSG00000052372	Il1rapl1	0.324	5.274	0.747	0
226	8	ENSMUSG00000027834	Serpini1	0.321	2.305	0.805	0
227	8	ENSMUSG00000049336	Tenm2	0.321	27.101	0.994	0
228	8	ENSMUSG00000040037	Negr1	0.31	6.284	0.786	0
229	8	ENSMUSG00000063887	Nlgn1	0.293	10.795	0.948	0
230	8	ENSMUSG00000039578	Ccser1	0.291	10.209	0.958	0
231	8	ENSMUSG00000028565	Nfia	0.29	4.959	0.938	0
232	8	ENSMUSG00000039539	Sgcz	0.287	12.578	0.731	0
233	8	ENSMUSG00000028373	Astn2	0.286	4.061	0.934	0
234	8	ENSMUSG00000058571	Gpc6	0.28	13.859	0.965	0
235	8	ENSMUSG00000021614	Vcan	0.274	2.359	0.761	0
236	8	ENSMUSG00000061080	Lsamp	0.27	44.035	0.999	0
237	8	ENSMUSG00000025892	Gria4	0.264	7.413	0.975	0
238	8	ENSMUSG00000055761	Nkain3	0.254	5.011	0.842	0
239	8	ENSMUSG00000074505	Fat3	0.252	3.724	0.818	0
240	8	ENSMUSG00000061911	Myt1l	0.252	3.861	0.907	0
